# ATP synthase evolution on a cross-braced dated tree of life

**DOI:** 10.1101/2023.04.11.536006

**Authors:** Tara A. Mahendrarajah, Edmund R. R. Moody, Dominik Schrempf, Lénárd L. Szánthó, Nina Dombrowski, Adrián A. Davín, Davide Pisani, Philip C. J. Donoghue, Gergely J. Szöllősi, Tom A. Williams, Anja Spang

## Abstract

The timing of early cellular evolution from the divergence of Archaea and Bacteria to the origin of eukaryotes remains poorly constrained. The ATP synthase complex is thought to have originated prior to the Last Universal Common Ancestor (LUCA) and analyses of ATP synthase genes, together with ribosomes, have played a key role in inferring and rooting the tree of life. Here we reconstruct the evolutionary history of ATP synthases using an expanded sampling of Archaea, Bacteria, and eukaryotes. We developed a phylogenetic cross-bracing approach making use of endosymbioses and ancient gene duplications of the major ATP synthase subunits to infer a highly resolved, dated species tree and establish an absolute timeline for ATP synthase evolution. Our analyses show that the divergence of the ATP synthase into F- and A/V-type lineages, was a very early event in cellular evolution dating back to more than 4Ga potentially predating the diversification of Archaea and Bacteria. Our cross-braced, dated tree of life also provides insight into more recent evolutionary transitions including eukaryogenesis, showing that the eukaryotic nuclear and mitochondrial lineages diverged from their closest archaeal (2.67-2.19Ga) and bacterial (2.58-2.12Ga) relatives at roughly the same time, with the nuclear stem being moderately longer.
