## Supplementary Tables and Supplementary Data Files for "ATP synthase evolution on a cross-braced dated tree of life": Supplementary_Table_3.xlsx

### Sheet: README
Sheet	Description
ATPsynthase_COGs_of_interest	COGs corresponding to F- and A/V-type ATP synthase subunits collected from NCBI COG database pathways. Additional lipid biosynthesis genes included (see Methods).

### Sheet: ATPsynthase_COGs_of_interest
COG	Category	Gene	COG_description	EC	COG_pathway	Pathway	Process	Order	Order2
COG1155	C	NtpA	Archaeal/vacuolar-type H+-ATPase catalytic subunit A/Vma1	EC 7.1.2.2	A/V-Type	A/V-Type	ATPsynthase	A	1
COG1156	C	NtpB	Archaeal/vacuolar-type H+-ATPase subunit B/Vma2	EC 7.1.2.2	A/V-Type	A/V-Type	ATPsynthase	A	2
COG1269	C	NtpI	Archaeal/vacuolar-type H+-ATPase subunit I/STV1	EC 7.1.2.2	A/V-Type	A/V-Type	ATPsynthase	A	3
COG1390	C	NtpE	Archaeal/vacuolar-type H+-ATPase subunit E/Vma4	EC 7.1.2.2	A/V-Type	A/V-Type	ATPsynthase	A	4
COG1394	C	NtpD	Archaeal/vacuolar-type H+-ATPase subunit D/Vma8	EC 7.1.2.2	A/V-Type	A/V-Type	ATPsynthase	A	5
COG1436	C	NtpF	Archaeal/vacuolar-type H+-ATPase subunit F/Vma7	EC 7.1.2.2	A/V-Type	A/V-Type	ATPsynthase	A	6
COG1527	C	NtpC	Archaeal/vacuolar-type H+-ATPase subunit C/Vma6	EC 7.1.2.2	A/V-Type	A/V-Type	ATPsynthase	A	7
COG2811	C	NtpH	Archaeal/vacuolar-type H+-ATPase subunit H	EC 7.1.2.2	A/V-Type	A/V-Type	ATPsynthase	A	8
COG0636	C	AtpE	FoF1-type ATP synthase, membrane subunit c/Archaeal/vacuolar-type H+-ATPase, subunit K	EC 7.1.2.2	Both	Both	ATPsynthase	B	9
COG0056	C	AtpA	FoF1-type ATP synthase, alpha subunit	EC 7.1.2.2	F-Type	F-Type	ATPsynthase	C	10
COG0055	C	AtpD	FoF1-type ATP synthase, beta subunit	EC 7.1.2.2	F-Type	F-Type	ATPsynthase	C	11
COG0224	C	AtpG	FoF1-type ATP synthase, gamma subunit	EC 7.1.2.2	F-Type	F-Type	ATPsynthase	C	12
COG0712	C	AtpH	FoF1-type ATP synthase, delta subunit	EC 7.1.2.2	F-Type	F-Type	ATPsynthase	C	13
COG0355	C	AtpC	FoF1-type ATP synthase, epsilon subunit	EC 7.1.2.2	F-Type	F-Type	ATPsynthase	C	14
COG0356	C	AtpB	FoF1-type ATP synthase, membrane subunit a	EC 7.1.2.2	F-Type	F-Type	ATPsynthase	C	15
COG0711	C	AtpF	FoF1-type ATP synthase, membrane subunit b or b'	EC 7.1.2.2	F-Type	F-Type	ATPsynthase	C	16
COG5756	C	Atp1	FoF1-type ATP synthase subunit Atp1, cyanobacterial family	EC 7.1.2.2	F-Type	F-Type	ATPsynthase	C	17
COG5757	C	AtpR	Na+-translocating membrane ATPase (N-ATPase) assembly subunit AtpR	EC 7.1.2.2	F-Type	F-Type	ATPsynthase	C	18
COG5336	C	AtpZ	FoF1-type ATP synthase AtpZ/Atp1/AtpQ subunit, putative Ca2+/Mg2+ transporter	EC 7.1.2.2	F-Type	F-Type	ATPsynthase	C	19
COG3312	C	AtpI	FoF1-type ATP synthase accessory protein AtpI	EC 7.1.2.2	F-Type	F-Type	ATPsynthase	C	20
COG0382	H	UbiA	4-hydroxybenzoate polyprenyltransferase	EC 2.5.1.39	Ubiquinone biosynthesis	Lipid biosynthesis	UbiA	D	21
COG1646	I	PcrB	Glycerol-1-phosphate heptaprenyltransferase		Lipid biosynthesis	Lipid biosynthesis	GGGP	D	22
COG0371	C	GldA	Glycerol dehydrogenase or related enzyme, iron-containing ADH family	EC 1.1.1.6	Isoprenoid biosynthesis	Lipid biosynthesis	DGGGP	D	23
