## Supplementary Tables and Supplementary Data Files for "ATP synthase evolution on a cross-braced dated tree of life": Supplementary_Table_5.xlsx

### Sheet: README
Sheet	Description
100Euk_organelle_metadata_full	Summary of presence-absence of key metabolic organelles (mitochondria, plastid, etc.) in 100 Eukaryotes assessed in this study (see Supplementary Table 1 for more taxonomic information).
80Euk_organelle_count_data	Summary of presence-absence of key metabolic organelles (mitochondria, plastid, etc.) in 80 Eukaryotes that met 65% presence of 21 single-copy eLife marker genes in concatenated phylogeny (see Supplementary Table 1 and Supplementary Table 12). .

### Sheet: 100Euk_organelle_metadata_full
accession	BinID	Domain	Superphylum	Phylum	Class	Order	Family	Genus	Species	BinID.x	Cluster0	Cluster1	Cluster2	Cluster3	organelle/ lifestyle	link to publication	mitochondria	MRO	primary_plastid	secondary_plastid	tertiary_plastid	kleptoplast	Present in 80Euk subset?
Entamoeba_dispar	Entamoeba_dispar	Eukaryota	Eukaryotes	Amoebozoa	Archamoebae	none	Entamoebidae	Entamoeba	Entamoeba_dispar	Entamoeba_dispar	Amoebozoa	Amoebozoa	Eukaryota	Amoebozoa	E. histolytica, which is morphologically identical to E. dispar, has MRO, lacks Complex V, import of ATP. In contrast to the pathogenic E. histolytica, E. dispar is a commensal	Stairs, 2015; https://www.ncbi.nlm.nih.gov/pmc/articles/PMC3268252/	0	1	0	0	0	0	yes
Dictyostelium_discoideum	Dictyostelium_discoideum	Eukaryota	Eukaryotes	Mycetozoa	Dictyostelia	Dictyosteliida	Dictyosteliidae	Dictyostelium	Dictyostelium_discoideum	Dictyostelium_discoideum	Mycetozoa	Amoebozoa	Eukaryota	Amoebozoa	mitochondria		1	0	0	0	0	0	yes
Physarum_polycephalum	Physarum_polycephalum	Eukaryota	Eukaryotes	Mycetozoa	Myxogastria	Physarales	Physaraceae	Physarum	Physarum_polycephalum	Physarum_polycephalum	Mycetozoa	Amoebozoa	Eukaryota	Amoebozoa	mitochondria		1	0	0	0	0	0	no
Acanthamoeba_castellanii	Acanthamoeba_castellanii	Eukaryota	Eukaryotes	none	none	Centramoebida	Acanthamoebidae	Acanthamoeba	Acanthamoeba_castellanii	Acanthamoeba_castellanii	none	Amoebozoa	Eukaryota	Amoebozoa	mitochondria		1	0	0	0	0	0	yes
Ancoracysta_twista	Ancoracysta_twista	Eukaryota	Eukaryotes	none	Alveidea	Alveida	Ancoracystidae	Ancoracysta	Ancoracysta_twista	Ancoracysta_twista	none	Ancoracysta	Eukaryota	Ancoracysta	mitochondria	https://www.cell.com/current-biology/fulltext/S0960-9822(17)31388-X?_returnURL=https%3A%2F%2Flinkinghub.elsevier.com%2Fretrieve%2Fpii%2FS096098221731388X%3Fshowall%3Dtrue	1	0	0	0	0	0	no
Ancyromonas_sigmoides	Ancyromonas_sigmoides	Eukaryota	Eukaryotes	Loukozoa	none	none	none	Ancyromonas	Ancyromonas_sigmoides	Ancyromonas_sigmoides	Loukozoa	Ancyromonadida	Eukaryota	Ancyromonadida	mitochondria	https://www.sciencedirect.com/science/article/abs/pii/S1434461008000424?via%3Dihub	1	0	0	0	0	0	no
Fabomonas_tropica	Fabomonas_tropica	Eukaryota	Eukaryotes	Sulcozoa	none	none	none	Fabomonas	Fabomonas_tropica	Fabomonas_tropica	Sulcozoa	Ancyromonadida	Eukaryota	Ancyromonadida	mitochondria		1	0	0	0	0	0	yes
Nutomonas_longa	Nutomonas_longa	Eukaryota	Eukaryotes	Sulcozoa	none	none	none	Nutomonas	Nutomonas_longa	Nutomonas_longa	Sulcozoa	Ancyromonadida	Eukaryota	Ancyromonadida	mitochondria		1	0	0	0	0	0	no
Amastigomonas_sp	Amastigomonas_sp	Eukaryota	Eukaryotes	Apusozoa	Thecomonadea	Apusomonadida	Apusomonadidae	Amastigomonas	Amastigomonas_sp	Amastigomonas_sp	Apusozoa	Apusomonada	Eukaryota	Apusomonada	mitochondria	Calaier-Smith and Chao, 2010	1	0	0	0	0	0	no
Thecamonas_trahens	Thecamonas_trahens	Eukaryota	Eukaryotes	none	none	Apusomonadida	none	Thecamonas	Thecamonas_trahens	Thecamonas_trahens	none	Apusomonada	Eukaryota	Apusomonada	mitochondria	Calaier-Smith and Chao, 2010	1	0	0	0	0	0	yes
Tetraselmis_sp	Tetraselmis_sp	Eukaryota	Eukaryotes	Chlorophyta	Chlorodendrophyceae	Chlorodendrales	Chlorodendraceae	Tetraselmis	Tetraselmis_sp	Tetraselmis_sp	Chlorophyta	Archaeplastida	Eukaryota	Archaeplastida	mitochondria and primary plastid (green chloroplast)		1	0	1	0	0	0	yes
Chlamydomonas_reinhardtii	Chlamydomonas_reinhardtii	Eukaryota	Eukaryotes	Chlorophyta	Chlorophyceae	Chlamydomonadales	Chlamydomonadaceae	Chlamydomonas	Chlamydomonas_reinhardtii	Chlamydomonas_reinhardtii	Chlorophyta	Archaeplastida	Eukaryota	Archaeplastida	mitochondria and primary plastid (green chloroplast)		1	0	1	0	0	0	yes
Volvox_carteri	Volvox_carteri	Eukaryota	Eukaryotes	Chlorophyta	Chlorophyceae	Chlamydomonadales	Volvocaceae	Volvox	Volvox_carteri	Volvox_carteri	Chlorophyta	Archaeplastida	Eukaryota	Archaeplastida	mitochondria and primary plastid (green chloroplast)	https://bmcgenomics.biomedcentral.com/articles/10.1186/1471-2164-10-132	1	0	1	0	0	0	no
Monoraphidium_neglectum	Monoraphidium_neglectum	Eukaryota	Eukaryotes	Chlorophyta	Chlorophyceae	Sphaeropleales	Selenastraceae	Monoraphidium	Monoraphidium_neglectum	Monoraphidium_neglectum	Chlorophyta	Archaeplastida	Eukaryota	Archaeplastida	mitochondria and primary plastid (green chloroplast)		1	0	1	0	0	0	yes
Bathycoccus_prasinos	Bathycoccus_prasinos	Eukaryota	Eukaryotes	Chlorophyta	Mamiellophyceae	Mamiellales	Bathycoccaceae	Bathycoccus	Bathycoccus_prasinos	Bathycoccus_prasinos	Chlorophyta	Archaeplastida	Eukaryota	Archaeplastida	mitochondria and primary plastid (green chloroplast)		1	0	1	0	0	0	yes
Micromonas_pusilla	Micromonas_pusilla	Eukaryota	Eukaryotes	Chlorophyta	Mamiellophyceae	Mamiellales	Mamiellaceae	Micromonas	Micromonas_pusilla	Micromonas_pusilla	Chlorophyta	Archaeplastida	Eukaryota	Archaeplastida	mitochondria and primary plastid (green chloroplast)		1	0	1	0	0	0	yes
Ostreococcus_tauri	Ostreococcus_tauri	Eukaryota	Eukaryotes	Chlorophyta	Mamiellophyceae	Mamiellales	Bathycoccaceae	Ostreococcus	Ostreococcus_tauri	Ostreococcus_tauri	Chlorophyta	Archaeplastida	Eukaryota	Archaeplastida	mitochondria and primary plastid (green chloroplast)		1	0	1	0	0	0	yes
Cyanophora_paradoxa	Cyanophora_paradoxa	Eukaryota	Eukaryotes	Glaucophyta	Glaucocystophyceae	none	none	Cyanophora	Cyanophora_paradoxa	Cyanophora_paradoxa	none	Archaeplastida	Eukaryota	Archaeplastida	mitochondria and primary plastid	Price et al., 2012, Science	1	0	1	0	0	0	yes
Auxenochlorella_protothecoides	Auxenochlorella_protothecoides	Eukaryota	Eukaryotes	Chlorophyta	none	Apusomonadida	Apusomonadidae	Auxenochlorella	Auxenochlorella_protothecoides	Auxenochlorella_protothecoides	none	Archaeplastida	Eukaryota	Archaeplastida	mitochondria and primary plastid		1	0	1	0	0	0	yes
Cyanidioschyzon_merolae	Cyanidioschyzon_merolae	Eukaryota	Eukaryotes	Rhodophyta	none (red algae)	none	Cyanidiaceae	Cyanidioschyzon	Cyanidioschyzon_merolae	Cyanidioschyzon_merolae	none	Archaeplastida	Eukaryota	Archaeplastida	mitochondria and primary plastid		1	0	1	0	0	0	yes
Galdieria_sulphuraria	Galdieria_sulphuraria	Eukaryota	Eukaryotes	Rhodophyta	none	none	Galdieriaceae	Galdieria	Galdieria_sulphuraria	Galdieria_sulphuraria	none	Archaeplastida	Eukaryota	Archaeplastida	mitochondria and primary plastid		1	0	1	0	0	0	yes
Porphyra_umbilicalis	Porphyra_umbilicalis	Eukaryota	Eukaryotes	Rhodophyta	none	none	Bangiaceae	Porphyra	Porphyra_umbilicalis	Porphyra_umbilicalis	none	Archaeplastida	Eukaryota	Archaeplastida	mitochondria and primary plastid		1	0	1	0	0	0	yes
Physcomitrella_patens	Physcomitrella_patens	Eukaryota	Eukaryotes	Plantae	Bryopsida	Funariales	Funariaceae	Physcomitrella	Physcomitrella_patens	Physcomitrella_patens	Plantae	Archaeplastida	Eukaryota	Archaeplastida	mitochondria and primary plastid		1	0	1	0	0	0	yes
Klebsormidium_nitens	Klebsormidium_nitens	Eukaryota	Eukaryotes	Plantae	Klebsormidiophyceae	Klebsormidiales	Klebsormidiaceae	Klebsormidium	Klebsormidium_nitens	Klebsormidium_nitens	Plantae	Archaeplastida	Eukaryota	Archaeplastida	mitochondria and primary plastid		1	0	1	0	0	0	yes
Selaginella_moellendorffii	Selaginella_moellendorffii	Eukaryota	Eukaryotes	Plantae	Lycopodiopsida	Selaginellales	Selaginellaceae	Selaginella	Selaginella_moellendorffii	Selaginella_moellendorffii	Plantae	Archaeplastida	Eukaryota	Archaeplastida	mitochondria and primary plastid		1	0	1	0	0	0	yes
Arabidopsis_thaliana	Arabidopsis_thaliana	Eukaryota	Eukaryotes	Plantae	none	Brassicales	Brassicaceae	Arabidopsis	Arabidopsis_thaliana	Arabidopsis_thaliana	Plantae	Archaeplastida	Eukaryota	Archaeplastida	mitochondria and primary plastid		1	0	1	0	0	0	yes
Oryza_sativa	Oryza_sativa	Eukaryota	Eukaryotes	Plantae	none	Poales	Poaceae	Oryza	Oryza_sativa	Oryza_sativa	Plantae	Archaeplastida	Eukaryota	Archaeplastida	mitochondria and primary plastid		1	0	1	0	0	0	yes
Chondrus_crispus	Chondrus_crispus	Eukaryota	Eukaryotes	Rhodophyta	Florideophyceae	Gigartinales	Gigartinaceae	Chondrus	Chondrus_crispus	Chondrus_crispus	Rhodophyta	Archaeplastida	Eukaryota	Archaeplastida	mitochondria and primary plastid		1	0	1	0	0	0	yes
Diphylleia_rotans	Diphylleia_rotans	Eukaryota	Eukaryotes	-	none	Ranunculales	Berberidaceae	Diphylleia	Diphylleia_rotans	Diphylleia_rotans	Plantae	CRuMs	Eukaryota	CRuMs	mitochondria and secondary (?) plastid		1	0	0	1	0	0	yes
Mantamonas_plastica	Mantamonas_plastica	Eukaryota	Eukaryotes	Sulcozoa	none	none	none	Mantamonas	Mantamonas_plastica	Mantamonas_plastica	Sulcozoa	CRuMs	Eukaryota	CRuMs	mitochondria		1	0	0	0	0	0	yes
Rigifila_ramosa	Rigifila_ramosa	Eukaryota	Eukaryotes	Sulcozoa	none	Rigifilida	Rigifilidae	Rigifila	Rigifila_ramosa	Rigifila_ramosa	Sulcozoa	CRuMs	Eukaryota	CRuMs	mitochondria		1	0	0	0	0	0	yes
Goniomonas_avonlea	Goniomonas_avonlea	Eukaryota	Eukaryotes	Cryptophyta	Cryptophyceae	Cryptomonadales	Cryptomonadaceae	Goniomonas	Goniomonas_avonlea	Goniomonas_avonlea	Cryptophyta	Cryptista	Eukaryota	Cryptista	mitochondria		1	0	0	0	0	0	yes
Cryptophyceae_sp	Cryptophyceae_sp	Eukaryota	Eukaryotes	Cryptophyta	Cryptophyceae	none	none	Cryptophyceae	Cryptophyceae_sp	Cryptophyceae_sp	Cryptophyta	Cryptista	Eukaryota	Cryptista	mitochondria and secondary plastid		1	0	0	1	0	0	yes
Guillardia_theta	Guillardia_theta	Eukaryota	Eukaryotes	Cryptophyta	Cryptophyceae	Pyrenomonadales	Geminigeraceae	Guillardia	Guillardia_theta	Guillardia_theta	Cryptophyta	Cryptista	Eukaryota	Cryptista	mitochondria and secondary plastid		1	0	0	1	0	0	yes
Dysnectes_brevis	Dysnectes_brevis	Eukaryota	Eukaryotes	Metamonada	none	none	none	Dysnectes	Dysnectes_brevis	Dysnectes_brevis	Metamonada	Excavates	Eukaryota	Excavates	MRO		0	1	0	0	0	0	no
Ergobibamus_cyprinoides	Ergobibamus_cyprinoides	Eukaryota	Eukaryotes	Metamonada	none	none	none	Ergobibamus	Ergobibamus_cyprinoides	Ergobibamus_cyprinoides	Metamonada	Excavates	Eukaryota	Excavates	MRO		0	1	0	0	0	0	yes
Kipferlia_bialata	Kipferlia_bialata	Eukaryota	Eukaryotes	Metamonada	none	none	none	Kipferlia	Kipferlia_bialata	Kipferlia_bialata	Metamonada	Excavates	Eukaryota	Excavates	MRO		0	1	0	0	0	0	yes
Carpediemonas_membranifera	Carpediemonas_membranifera	Eukaryota	Eukaryotes	none	Carpediemonadea	Carpediemonadida	Carpediemonadidae	Carpediemonas	Carpediemonas_membranifera	Carpediemonas_membranifera	none	Excavates	Eukaryota	Excavates	MRO		0	1	0	0	0	0	yes
Stygiella_incarcerata	Stygiella_incarcerata	Eukaryota	Eukaryotes	none	Jakobea	Jakobida	none	Stygiella	Stygiella_incarcerata	Stygiella_incarcerata	none	Excavates	Eukaryota	Excavates	MRO		0	1	0	0	0	0	no
Trepomonas_sp	Trepomonas_sp	Eukaryota	Eukaryotes	none	none	none	Hexamitidae	Trepomonas	Trepomonas_sp	Trepomonas_sp	none	Excavates	Eukaryota	Excavates	MRO		0	1	0	0	0	0	yes
Diplonema_papillatum	Diplonema_papillatum	Eukaryota	Eukaryotes	none	none	none	Psychodidae	Diplonema	Diplonema_papillatum	Diplonema_papillatum	none	Excavates	Eukaryota	Excavates	Mitochondria		1	0	0	0	0	0	yes
Euglena_gracilis	Euglena_gracilis	Eukaryota	Eukaryotes	none	none	none	Euglenaceae	Euglena	Euglena_gracilis	Euglena_gracilis	none	Excavates	Eukaryota	Excavates	Mitochondria and secondary plastid		1	0	0	1	0	0	yes
Aduncisulcus_paluster	Aduncisulcus_paluster	Eukaryota	Eukaryotes	none	none	none	none	Aduncisulcus	Aduncisulcus_paluster	Aduncisulcus_paluster	none	Excavates	Eukaryota	Excavates	MRO		0	1	0	0	0	0	no
Bodo_saltans	Bodo_saltans	Eukaryota	Eukaryotes	none	none	none	Bodonaceae	Bodo	Bodo_saltans	Bodo_saltans	none	Excavates	Eukaryota	Excavates	Mitochondria		1	0	0	0	0	0	yes
Trimastix_marina	Trimastix_marina	Eukaryota	Eukaryotes	none	none	none	Trimastigidae	Trimastix	Trimastix_marina	Trimastix_marina	none	Excavates	Eukaryota	Excavates	lacks Complex V but has putative MRO		0	1	0	0	0	0	yes
Chilomastix_cuspidata	Chilomastix_cuspidata	Eukaryota	Eukaryotes	Metamonada	none	Retortamonadida	Retortamonadidae	Chilomastix	Chilomastix_cuspidata	Chilomastix_cuspidata	none	Excavates	Eukaryota	Excavates	lacks Complex V (no canonical mitos, does it have MROs?) Tom: yes, it does	https://www.sciencedirect.com/science/article/pii/S093247399780003X	0	1	0	0	0	0	no
Naegleria_gruberi	Naegleria_gruberi	Eukaryota	Eukaryotes	Heterolobosea	none	Schizopyrenida	Vahlkampfiidae	Naegleria	Naegleria_gruberi	Naegleria_gruberi	none	Excavates	Eukaryota	Excavates	complete aerobic respiration but notable for presence of Fe-hydrogenase	https://www.cell.com/cell/pdfExtended/S0092-8674(10)00067-X	1	0	0	0	0	0	yes
Chrysochromulina_sp	Chrysochromulina_sp	Eukaryota	Eukaryotes	Haptophyta	Prymnesiophyceae	Prymnesiales	Chrysochromulinaceae	Chrysochromulina	Chrysochromulina_sp	Chrysochromulina_sp	Haptophyta	Haptista	Eukaryota	Haptista	mitochondria and secondary plastid (complex red)		1	0	0	1	0	0	yes
Acanthocystis_sp	Acanthocystis_sp	Eukaryota	Eukaryotes	Heliozoa	Centrohelea	Centrohelida	Acanthocystidae	Acanthocystis	Acanthocystis_sp	Acanthocystis_sp	Heliozoa	Haptista	Eukaryota	Haptista	mitochondria and secondary plastid (complex red)		1	0	0	1	0	0	yes
Choanocystis_sp	Choanocystis_sp	Eukaryota	Eukaryotes	Heliozoa	Centrohelea	Centrohelida	Acanthocystidae	Choanocystis	Choanocystis_sp	Choanocystis_sp	Heliozoa	Haptista	Eukaryota	Haptista	mitochondria and secondary plastid (complex red)		1	0	0	1	0	0	no
Raineriophrys_erinaceoides	Raineriophrys_erinaceoides	Eukaryota	Eukaryotes	none	none	none	Acanthocystidae	Raineriophrys	Raineriophrys_erinaceoides	Raineriophrys_erinaceoides	none	Haptista	Eukaryota	Haptista	Mitochondria		1	0	0	0	0	0	yes
Raphidiophrys_heterophryoidea	Raphidiophrys_heterophryoidea	Eukaryota	Eukaryotes	none	none	none	Acanthocystidae	Raphidiophrys	Raphidiophrys_heterophryoidea	Raphidiophrys_heterophryoidea	none	Haptista	Eukaryota	Haptista	MItochondria		1	0	0	0	0	0	yes
Emiliana_huxleyi	Emiliana_huxleyi	Eukaryota	Eukaryotes	none	none	none	Tropiduchidae	Emiliana	Emiliana_huxleyi	Emiliana_huxleyi	none	Haptista	Eukaryota	Haptista	mitochondria and complex red plastid		1	0	0	1	0	0	yes
Hemimastix_kukwesjijk	Hemimastix_kukwesjijk	Eukaryota	Eukaryotes	Apusozoa	Thecomonadea	Hemimastigida	none	Hemimastix	Hemimastix_kukwesjijk	Hemimastix_kukwesjijk	Apusozoa	Hemimastigophora	Eukaryota	Hemimastigophora	Mitochondria		1	0	0	0	0	0	yes
Spironema_multiciliatum	Spironema_multiciliatum	Eukaryota	Eukaryotes	none	none	none	Spirochaetaceae	Spironema	Spironema_multiciliatum	Spironema_multiciliatum	none	Hemimastigophora	Eukaryota	Hemimastigophora	Mitochondria		1	0	0	0	0	0	yes
Gefionella_okellyi	Gefionella_okellyi	Eukaryota	Eukaryotes	none	none	none	none	Gefionella	Gefionella_okellyi	Gefionella_okellyi	none	Malawimonadidae	Eukaryota	Malawimonadidae	Mitochondria		1	0	0	0	0	0	no
Limulus_polyphemus	Limulus_polyphemus	Eukaryota	Eukaryotes	Arthropoda	none	Xiphosura	Limulidae	Limulus	Limulus_polyphemus	Limulus_polyphemus	Arthropoda	Obazoa	Eukaryota	Obazoa	Mitochondria		1	0	0	0	0	0	yes
Salpingoeca_rosetta	Salpingoeca_rosetta	Eukaryota	Eukaryotes	Choanozoa	Choanoflagellatea	Choanoflagellida	Salpingoecidae	Salpingoeca	Salpingoeca_rosetta	Salpingoeca_rosetta	Choanozoa	Obazoa	Eukaryota	Obazoa	Mitochondria		1	0	0	0	0	0	yes
Xenopus_tropicalis	Xenopus_tropicalis	Eukaryota	Eukaryotes	Chordata	Amphibia	Anura	Pipidae	Xenopus	Xenopus_tropicalis	Xenopus_tropicalis	Chordata	Obazoa	Eukaryota	Obazoa	Mitochondria		1	0	0	0	0	0	no
Homo_sapiens	Homo_sapiens	Eukaryota	Eukaryotes	Chordata	Mammalia	Mammalia	Hominidae	Homo	Homo_sapiens	Homo_sapiens	Chordata	Obazoa	Eukaryota	Obazoa	Mitochondria		1	0	0	0	0	0	yes
Nematostella_vectensis	Nematostella_vectensis	Eukaryota	Eukaryotes	Cnidaria	Anthozoa	Actiniaria	Edwardsiidae	Nematostella	Nematostella_vectensis	Nematostella_vectensis	Cnidaria	Obazoa	Eukaryota	Obazoa	Mitochondria		1	0	0	0	0	0	yes
Allomyces_macrogynus	Allomyces_macrogynus	Eukaryota	Eukaryotes	Fungi	Blastocladiomycetes	Blastocladiales	Blastocladiaceae	Allomyces	Allomyces_macrogynus	Allomyces_macrogynus	Fungi	Obazoa	Eukaryota	Obazoa	Mitochondria		1	0	0	0	0	0	yes
Lobosporangium_transversale	Lobosporangium_transversale	Eukaryota	Eukaryotes	Fungi	Mortierellomycetes	Mortierellales	Mortierellaceae	Lobosporangium	Lobosporangium_transversale	Lobosporangium_transversale	Fungi	Obazoa	Eukaryota	Obazoa	Mitochondria		1	0	0	0	0	0	yes
Schizosaccharomyces_pombe	Schizosaccharomyces_pombe	Eukaryota	Eukaryotes	Fungi	Schizosaccharomycetes	Schizosaccharomycetales	Schizosaccharomycetaceae	Schizosaccharomyces	Schizosaccharomyces_pombe	Schizosaccharomyces_pombe	Fungi	Obazoa	Eukaryota	Obazoa	Mitochondria		1	0	0	0	0	0	yes
Saccharomyces_cerevisiae	Saccharomyces_cerevisiae	Eukaryota	Eukaryotes	Fungi	Saccharomycetes	Saccharomycetales	Saccharomycetaceae	Saccharomyces	Saccharomyces_cerevisiae	Saccharomyces_cerevisiae	Fungi	Obazoa	Eukaryota	Obazoa	Mitochondria		1	0	0	0	0	0	yes
Spizellomyces_punctatus	Spizellomyces_punctatus	Eukaryota	Eukaryotes	Fungi	Spizellomycetes	Spizellomycetales	Spizellomycetaceae	Spizellomyces	Spizellomyces_punctatus	Spizellomyces_punctatus	Fungi	Obazoa	Eukaryota	Obazoa	Mitochondria		1	0	0	0	0	0	yes
Lottia_gigantea	Lottia_gigantea	Eukaryota	Eukaryotes	Mollusca	Gastropoda	none	Lottiidae	Lottia	Lottia_gigantea	Lottia_gigantea	Mollusca	Obazoa	Eukaryota	Obazoa	Mitochondria		1	0	0	0	0	0	yes
Monosiga_brevicollis	Monosiga_brevicollis	Eukaryota	Eukaryotes	none	none	Choanoflagellida	Salpingoecidae	Monosiga	Monosiga_brevicollis	Monosiga_brevicollis	none	Obazoa	Eukaryota	Obazoa	Mitochondria		1	0	0	0	0	0	yes
Fonticula_alba	Fonticula_alba	Eukaryota	Eukaryotes	none	none	Cristidiscoidea	Fonticulaceae	Fonticula	Fonticula_alba	Fonticula_alba	none	Obazoa	Eukaryota	Obazoa	Mitochondria		1	0	0	0	0	0	yes
Parvularia_atlantis (Nuclearia sp. ATCC 50694)	Parvularia_atlantis	Eukaryota	Eukaryotes	none	none	none	none	Parvularia	Parvularia_atlantis	Parvularia_atlantis	none	Obazoa	Eukaryota	Obazoa	Mitochondria	https://www.sciencedirect.com/science/article/pii/S0960982215008878	1	0	0	0	0	0	yes
Amphimedon_queenslandica	Amphimedon_queenslandica	Eukaryota	Eukaryotes	Porifera	none	Demospongiae	Niphatidae	Amphimedon	Amphimedon_queenslandica	Amphimedon_queenslandica	Porifera	Obazoa	Eukaryota	Obazoa	Mitochondria		1	0	0	0	0	0	yes
Phaeodactylum_tricornutum	Phaeodactylum_tricornutum	Eukaryota	Eukaryotes	Bacillariophyta	Bacillariophyceae	Naviculales	Phaeodactylaceae	Phaeodactylum	Phaeodactylum_tricornutum	Phaeodactylum_tricornutum	Bacillariophyta	SAR	Eukaryota	SAR	mitochondria and complex red plastid		1	0	0	1	0	0	yes
Leptocylindrus_danicus	Leptocylindrus_danicus	Eukaryota	Eukaryotes	Bacillariophyta	Coscinodiscophyceae	Leptocylindrales	Leptocylindraceae	Leptocylindrus	Leptocylindrus_danicus	Leptocylindrus_danicus	Bacillariophyta	SAR	Eukaryota	SAR	mitochondria and complex red plastid		1	0	0	1	0	0	yes
Thalassiosira_oceanica	Thalassiosira_oceanica	Eukaryota	Eukaryotes	Bacillariophyta	Coscinodiscophyceae	Thalassiosirales	Thalassiosiraceae	Thalassiosira	Thalassiosira_oceanica	Thalassiosira_oceanica	Bacillariophyta	SAR	Eukaryota	SAR	mitochondria and complex red plastid		1	0	0	1	0	0	no
Thalassiosira_pseudonana	Thalassiosira_pseudonana	Eukaryota	Eukaryotes	Bacillariophyta	Coscinodiscophyceae	Thalassiosirales	Thalassiosiraceae	Thalassiosira	Thalassiosira_pseudonana	Thalassiosira_pseudonana	Bacillariophyta	SAR	Eukaryota	SAR	mitochondria and complex red plastid		1	0	0	1	0	0	yes
Odontella_aurita	Odontella_aurita	Eukaryota	Eukaryotes	Bacillariophyta	Mediophyceae	Eupodiscales	Eupodiscaceae	Odontella	Odontella_aurita	Odontella_aurita	Bacillariophyta	SAR	Eukaryota	SAR	mitochondria and complex red plastid		1	0	0	1	0	0	yes
Bigelowiella_natans	Bigelowiella_natans	Eukaryota	Eukaryotes	Cercozoa	none	none	Chlorarachniaceae	Bigelowiella	Bigelowiella_natans	Bigelowiella_natans	Cercozoa	SAR	Eukaryota	SAR	Mitochondria and tertiary plastid		1	0	0	0	1	0	yes
Stentor_coeruleus	Stentor_coeruleus	Eukaryota	Eukaryotes	Ciliophora	Heterotrichea	Heterotrichida	Stentoridae	Stentor	Stentor_coeruleus	Stentor_coeruleus	Ciliophora	SAR	Eukaryota	SAR	Mitochondria		1	0	0	0	0	0	yes
Tetrahymena_thermophila	Tetrahymena_thermophila	Eukaryota	Eukaryotes	Ciliophora	Oligohymenophorea	Hymenostomatida	Tetrahymenidae	Tetrahymena	Tetrahymena_thermophila	Tetrahymena_thermophila	Ciliophora	SAR	Eukaryota	SAR	Mitochondria		1	0	0	0	0	0	yes
Paramecium_tetraurelia	Paramecium_tetraurelia	Eukaryota	Eukaryotes	Ciliophora	Oligohymenophorea	Peniculida	Parameciidae	Paramecium	Paramecium_tetraurelia	Paramecium_tetraurelia	Ciliophora	SAR	Eukaryota	SAR	Mitochondria		1	0	0	0	0	0	yes
Oxytricha_trifallax	Oxytricha_trifallax	Eukaryota	Eukaryotes	Ciliophora	Spirotrichea	none	Oxytrichidae	Oxytricha	Oxytricha_trifallax	Oxytricha_trifallax	Ciliophora	SAR	Eukaryota	SAR	Mitochondria		1	0	0	0	0	0	yes
Stylonychia_lemnae	Stylonychia_lemnae	Eukaryota	Eukaryotes	Ciliophora	Spirotrichea	none	Oxytrichidae	Stylonychia	Stylonychia_lemnae	Stylonychia_lemnae	Ciliophora	SAR	Eukaryota	SAR	Mitochondria		1	0	0	0	0	0	no
Noctiluca_scintillans	Noctiluca_scintillans	Eukaryota	Eukaryotes	Dinoflagellata	Dinophyceae	Noctilucales	Noctilucaceae	Noctiluca	Noctiluca_scintillans	Noctiluca_scintillans	Dinoflagellata	SAR	Eukaryota	SAR	Mitochondria (and kleptoplast)		1	0	0	0	0	1	no
Polarella_glacialis	Polarella_glacialis	Eukaryota	Eukaryotes	Dinoflagellata	Dinophyceae	Suessiales	none	Polarella	Polarella_glacialis	Polarella_glacialis	Dinoflagellata	SAR	Eukaryota	SAR	Mitochondria (and kleptoplast???)		1	0	0	0	0	1	yes
Protoceratium_reticulatum	Protoceratium_reticulatum	Eukaryota	Eukaryotes	none	Dinophyceae	Gonyaulacales	Gonyaulacaceae	Protoceratium	Protoceratium_reticulatum	Protoceratium_reticulatum	none	SAR	Eukaryota	SAR	mitochondria and primary plastid (golden chloroplasts)	https://www.sciencedirect.com/science/article/abs/pii/S1568988317300562	1	0	1	0	0	0	yes
Amphidinium_carterae	Amphidinium_carterae	Eukaryota	Eukaryotes	none	Dinophyceae	Gymnodiniales	Gymnodiniaceae	Amphidinium	Amphidinium_carterae	Amphidinium_carterae	none	SAR	Eukaryota	SAR	mitochondria and primary plastid		1	0	1	0	0	0	yes
Togula_jolla	Togula_jolla	Eukaryota	Eukaryotes	none	Dinophyceae	Gymnodiniales	Gymnodiniaceae	Togula	Togula_jolla	Togula_jolla	none	SAR	Eukaryota	SAR	mitochondria and primary plastid (golden chloroplasts)	https://img.algaebase.org/pdf/AC100CF31d52d1E874ytK3D94B6B/J%C3%B8rgensen,_Murray_&_Daugbjerg.pdf	1	0	1	0	0	0	no
Reticulomyxa_filosa	Reticulomyxa_filosa	Eukaryota	Eukaryotes	none	none	none	Reticulomyxidae	Reticulomyxa	Reticulomyxa_filosa	Reticulomyxa_filosa	none	SAR	Eukaryota	SAR	mitochondria		1	0	0	0	0	0	yes
Aureococcus_anophagefferens	Aureococcus_anophagefferens	Eukaryota	Eukaryotes	none	none	none	Pelagomonadaceae	Aureococcus	Aureococcus_anophagefferens	Aureococcus_anophagefferens	none	SAR	Eukaryota	SAR	mitochondria and chloroplast		1	0	0	1	0	0	yes
Elphidium_margaritaceum	Elphidium_margaritaceum	Eukaryota	Eukaryotes	none	none	Rotaliida	Elphidiidae	Elphidium	Elphidium_margaritaceum	Elphidium_margaritaceum	none	SAR	Eukaryota	SAR	mitochondria and kleptoplast	https://academic.oup.com/mbe/article/30/1/66/1022871	1	0	0	0	0	1	yes
Fragilariopsis_cylindrus	Fragilariopsis_cylindrus	Eukaryota	Eukaryotes	Ochrophyta	Bacillariophyceae	Bacillariales	Bacillariaceae	Fragilariopsis	Fragilariopsis_cylindrus	Fragilariopsis_cylindrus	Ochrophyta	SAR	Eukaryota	SAR	mitochondria and complex red (?) plastid	https://www.tandfonline.com/doi/full/10.1080/23802359.2019.1586475	1	0	0	1	0	0	yes
Nitzschia_RCC80	Nitzschia_RCC80	Eukaryota	Eukaryotes	Ochrophyta	Bacillariophyceae	Bacillariales	Bacillariaceae	Nitzschia	Nitzschia_RCC80	Nitzschia_RCC80	Ochrophyta	SAR	Eukaryota	SAR	mitochondria and non-photosythetic complex red	https://pubmed.ncbi.nlm.nih.gov/30958893/	1	0	0	1	0	0	yes
Fistulifera_solaris	Fistulifera_solaris	Eukaryota	Eukaryotes	Ochrophyta	Bacillariophyceae	Naviculales	Naviculaceae	Fistulifera	Fistulifera_solaris	Fistulifera_solaris	Ochrophyta	SAR	Eukaryota	SAR	mitochondria and chloroplast	https://onlinelibrary.wiley.com/doi/full/10.1111/pre.12066; https://pubmed.ncbi.nlm.nih.gov/26404767/	1	0	1	0	0	0	yes
Bolidomonas_pacifica	Bolidomonas_pacifica	Eukaryota	Eukaryotes	Stramenopiles	Bolidophyceae	Bolidomonadales	Bolidomonadaceae	Bolidomonas	Bolidomonas_pacifica	Bolidomonas_pacifica	Stramenopiles	SAR	Eukaryota	SAR	mitochondria and complex red plastid	https://academic.oup.com/plankt/article/35/2/260/1442036	1	0	0	1	0	0	yes
Nannochloropsis_gaditana	Nannochloropsis_gaditana	Eukaryota	Eukaryotes	Stramenopiles	Eustigmatophyceae	Eustigmatales	Monodopsidaceae	Nannochloropsis	Nannochloropsis_gaditana	Nannochloropsis_gaditana	Stramenopiles	SAR	Eukaryota	SAR	mitochondria and secondary plastid		1	0	0	1	0	0	no
Thraustotheca_clavata	Thraustotheca_clavata	Eukaryota	Eukaryotes	Stramenopiles	Oomycetes	Saprolegniales	Saprolegniaceae	Thraustotheca	Thraustotheca_clavata	Thraustotheca_clavata	Stramenopiles	SAR	Eukaryota	SAR	mitochondria		1	0	0	0	0	0	yes
Ectocarpus_siliculosus	Ectocarpus_siliculosus	Eukaryota	Eukaryotes	Stramenopiles	Phaeophyceae	Ectocarpales	Ectocarpaceae	Ectocarpus	Ectocarpus_siliculosus	Ectocarpus_siliculosus	Stramenopiles	SAR	Eukaryota	SAR	Mitochondrion, secondary (at least) plastid		1	0	0	1	0	0	yes
Telonema_spP1	Telonema_spP1	Eukaryota	Eukaryotes	none	none	Telonemida	none	Telonema	Telonema_spP1	Telonema_spP1	none	Telonemia	Eukaryota	Telonemia	mitochondria		1	0	0	0	0	0	no
Telonema_spP2	Telonema_spP2	Eukaryota	Eukaryotes	none	none	Telonemida	none	Telonema	Telonema_spP2	Telonema_spP2	none	Telonemia	Eukaryota	Telonemia	mitochondria		1	0	0	0	0	0	no
Telonema_subtile	Telonema_subtile	Eukaryota	Eukaryotes	none	none	Telonemida	none	Telonema	Telonema_subtile	Telonema_subtile	none	Telonemia	Eukaryota	Telonemia	mitochondria		1	0	0	0	0	0	yes

### Sheet: 80Euk_organelle_count_data
BinID	mitochondria	MRO	primary_plastid	secondary_plastid	tertiary_plastid	kleptoplast
Acanthamoeba_castellanii	1	0	0	0	0	0
Acanthocystis_sp	1	0	0	1	0	0
Allomyces_macrogynus	1	0	0	0	0	0
Amphidinium_carterae	1	0	1	0	0	0
Amphimedon_queenslandica	1	0	0	0	0	0
Arabidopsis_thaliana	1	0	1	0	0	0
Aureococcus_anophagefferens	1	0	0	1	0	0
Auxenochlorella_protothecoides	1	0	1	0	0	0
Bathycoccus_prasinos	1	0	1	0	0	0
Bigelowiella_natans	1	0	0	0	1	0
Bodo_saltans	1	0	0	0	0	0
Bolidomonas_pacifica	1	0	0	1	0	0
Carpediemonas_membranifera	0	1	0	0	0	0
Chlamydomonas_reinhardtii	1	0	1	0	0	0
Chondrus_crispus	1	0	1	0	0	0
Chrysochromulina_sp	1	0	0	1	0	0
Cryptophyceae_sp	1	0	0	1	0	0
Cyanidioschyzon_merolae	1	0	1	0	0	0
Cyanophora_paradoxa	1	0	1	0	0	0
Dictyostelium_discoideum	1	0	0	0	0	0
Diphylleia_rotans	1	0	0	1	0	0
Diplonema_papillatum	1	0	0	0	0	0
Ectocarpus_siliculosus	1	0	0	1	0	0
Elphidium_margaritaceum	1	0	0	0	0	1
Emiliana_huxleyi	1	0	0	1	0	0
Entamoeba_dispar	0	1	0	0	0	0
Ergobibamus_cyprinoides	0	1	0	0	0	0
Euglena_gracilis	1	0	0	1	0	0
Fabomonas_tropica	1	0	0	0	0	0
Fistulifera_solaris	1	0	1	0	0	0
Fonticula_alba	1	0	0	0	0	0
Fragilariopsis_cylindrus	1	0	0	1	0	0
Galdieria_sulphuraria	1	0	1	0	0	0
Goniomonas_avonlea	1	0	0	0	0	0
Guillardia_theta	1	0	0	1	0	0
Hemimastix_kukwesjijk	1	0	0	0	0	0
Homo_sapiens	1	0	0	0	0	0
Kipferlia_bialata	0	1	0	0	0	0
Klebsormidium_nitens	1	0	1	0	0	0
Leptocylindrus_danicus	1	0	0	1	0	0
Limulus_polyphemus	1	0	0	0	0	0
Lobosporangium_transversale	1	0	0	0	0	0
Lottia_gigantea	1	0	0	0	0	0
Mantamonas_plastica	1	0	0	0	0	0
Micromonas_pusilla	1	0	1	0	0	0
Monoraphidium_neglectum	1	0	1	0	0	0
Monosiga_brevicollis	1	0	0	0	0	0
Naegleria_gruberi	1	0	0	0	0	0
Nematostella_vectensis	1	0	0	0	0	0
Nitzschia_RCC80	1	0	0	1	0	0
Odontella_aurita	1	0	0	1	0	0
Oryza_sativa	1	0	1	0	0	0
Ostreococcus_tauri	1	0	1	0	0	0
Oxytricha_trifallax	1	0	0	0	0	0
Paramecium_tetraurelia	1	0	0	0	0	0
Parvularia_atlantis	1	0	0	0	0	0
Phaeodactylum_tricornutum	1	0	0	1	0	0
Physcomitrella_patens	1	0	1	0	0	0
Polarella_glacialis	1	0	0	0	0	1
Porphyra_umbilicalis	1	0	1	0	0	0
Protoceratium_reticulatum	1	0	1	0	0	0
Raineriophrys_erinaceoides	1	0	0	0	0	0
Raphidiophrys_heterophryoidea	1	0	0	0	0	0
Reticulomyxa_filosa	1	0	0	0	0	0
Rigifila_ramosa	1	0	0	0	0	0
Saccharomyces_cerevisiae	1	0	0	0	0	0
Salpingoeca_rosetta	1	0	0	0	0	0
Schizosaccharomyces_pombe	1	0	0	0	0	0
Selaginella_moellendorffii	1	0	1	0	0	0
Spironema_multiciliatum	1	0	0	0	0	0
Spizellomyces_punctatus	1	0	0	0	0	0
Stentor_coeruleus	1	0	0	0	0	0
Telonema_subtile	1	0	0	0	0	0
Tetrahymena_thermophila	1	0	0	0	0	0
Tetraselmis_sp	1	0	1	0	0	0
Thalassiosira_pseudonana	1	0	0	1	0	0
Thecamonas_trahens	1	0	0	0	0	0
Thraustotheca_clavata	1	0	0	0	0	0
Trepomonas_sp	0	1	0	0	0	0
Trimastix_marina	0	1	0	0	0	0
