## Supplementary Tables and Supplementary Data Files for "ATP synthase evolution on a cross-braced dated tree of life": Supplementary_Table_6.xlsx

### Sheet: README
Sheet	Description
Reconciliations_results	Reconciliations results for ATP synthase subunits (gene trees, see Methods) against the concatenated species phylogenies inferred under the LG+C20+R+F and LG+C60+R+F models (see Methods). Two root positions were tested: AB = tree is rooted between Archaea and Bacteria; Grac = tree is rooted between Gracilicutes and all others.

### Sheet: Reconciliations_results
ATP synthase Type	Subunit	Abbreviation	Node	Root	Euks	Model	Node_Number	PP	LL	SUM_LL	OR1_PP	OR1_LL	OR1_SUM_LL	Inference based on RM_PP
F1	Alpha	ncF1	LACA	AB	Absent	C60	1391	0.27	-1071.56	-4879	0.01	-1077.8	-4894.88	absent
						C20	1392	0.22	-1076.65	-4875.95	0	-1075.39	-4900.66
					Present	C60	1553	0.38	-1323.9	-5934.97	0.03	-1312.94	-5920.08
						C20	1554	0.19	-1309.87	-5896.83	0	-1325.24	-5962.56
F1	Alpha	ncF1	LBCA	AB	Absent	C20	1397	1	-1068.07	-4861.86	0.15	-1075.32	-4890.83	present
						C60	1397	1	-1063.95	-4872.12	0.65	-1070.77	-4900.74
					Present	C20	1557	0.92	-1307.31	-5886.16	0.24	-1314.92	-5915.84
						C60	1557	1	-1315.94	-5930.43	0.06	-1323.3	-5959.93
F1	Alpha	ncF1	LUCA	AB	Absent	C20	1398	0.99	-1070.02	-4859.05	0.02	-1077.29	-4888.22	present
						C60	1398	1	-1065.15	-4865.22	0.01	-1072.4	-4894.32
					Present	C20	1558	0.79	-1308.22	-5880.45	0	-1315.67	-5910
						C60	1558	0.99	-1317.19	-5923.63	0.02	-1324.55	-5953.13
F1	Alpha	ncF1	LUCA	Grac	Absent	C20	1398	1	-1067.63	-4854.46	0.01	-1074.98	-4883.6	present
						C60	1398	1	-1062.87	-4863.84	0.01	-1070.13	-4892.97
					Present	C20	1558	1	-1303.8	-5890.26	0.01	-1311.24	-5920.01
						C60	1558	1	-1316.09	-5927.16	0.23	-1323.42	-5956.69
F1	Beta	cF1	LACA	AB	Absent	C60	1391	0.1	-1164.78	-4879	0	-1160.45	-4894.88	absent
						C20	1392	0.38	-1158.33	-4875.95	0	-1168.78	-4900.66
					Present	C60	1553	0.04	-1544.16	-5934.97	0	-1527	-5920.08
						C20	1554	0.07	-1526.08	-5896.83	0	-1549.73	-5962.56
F1	Beta	cF1	LBCA	AB	Absent	C20	1397	1	-1150.09	-4861.86	0.08	-1157.32	-4890.83	present
						C60	1397	1	-1155.53	-4872.12	0.09	-1162.78	-4900.74
					Present	C20	1557	1	-1514.26	-5886.16	0.77	-1521.61	-5915.84
						C60	1557	1	-1535.72	-5930.43	0	-1543.07	-5959.93
F1	Beta	cF1	LUCA	AB	Absent	C20	1398	1	-1151.53	-4859.05	0.01	-1158.95	-4888.22	present
						C60	1398	1	-1157.44	-4865.22	0.01	-1164.7	-4894.32
					Present	C20	1558	1	-1516.15	-5880.45	0.08	-1523.5	-5910
						C60	1558	1	-1537.6	-5923.63	0	-1544.98	-5953.13
F1	Beta	cF1	LUCA	Grac	Absent	C20	1398	1	-1145.87	-4854.46	0.15	-1153.11	-4883.6	present
						C60	1398	1	-1154.44	-4863.84	0.19	-1161.71	-4892.97
					Present	C20	1558	1	-1518.59	-5890.26	0.06	-1525.95	-5920.01
						C60	1558	1	-1538.07	-5927.16	0.03	-1545.5	-5956.69
A1/V1	A	cA1/V1	LACA	AB	Absent	C60	1391	1	-1272.86	-4879	0.92	-1296.68	-4894.88	present
						C20	1392	1	-1291.66	-4875.95	0.9	-1279.16	-4900.66
					Present	C60	1553	1	-1471.01	-5934.97	0.95	-1476.69	-5920.08
						C20	1554	1	-1466.21	-5896.83	0.98	-1480.97	-5962.56
A1/V1	A	cA1/V1	LBCA	AB	Absent	C20	1397	0.91	-1294.18	-4861.86	0.83	-1301.44	-4890.83	present?
						C60	1397	0.95	-1276.8	-4872.12	0.02	-1284.07	-4900.74
					Present	C20	1557	1	-1468.57	-5886.16	0.93	-1475.91	-5915.84
						C60	1557	0.64	-1477	-5930.43	0.01	-1484.41	-5959.93
A1/V1	A	cA1/V1	LUCA	AB	Absent	C20	1398	1	-1288.56	-4859.05	0	-1295.8	-4888.22	present
						C60	1398	1	-1272.24	-4865.22	0.03	-1279.48	-4894.32
					Present	C20	1558	1	-1461.67	-5880.45	0.48	-1469.02	-5910
						C60	1558	0.99	-1472.19	-5923.63	0.01	-1479.55	-5953.13
A1/V1	A	cA1/V1	LUCA	Grac	Absent	C20	1398	1	-1289.68	-4854.46	0.08	-1296.92	-4883.6	present
						C60	1398	1	-1273.63	-4863.84	0.08	-1280.87	-4892.97
					Present	C20	1558	1	-1466.34	-5890.26	0.04	-1473.76	-5920.01
						C60	1558	1	-1473.01	-5927.16	0.01	-1480.39	-5956.69
A1/V1	B	ncA1/V1	LACA	AB	Absent	C60	1391	1	-1369.8	-4879	0.14	-1359.95	-4894.88	present
						C20	1392	1	-1349.31	-4875.95	0.67	-1377.33	-4900.66
					Present	C60	1553	1	-1595.9	-5934.97	0.37	-1603.45	-5920.08
						C20	1554	0.99	-1594.67	-5896.83	0.11	-1606.62	-5962.56
A1/V1	B	ncA1/V1	LBCA	AB	Absent	C20	1397	1	-1349.52	-4861.86	0.2	-1356.75	-4890.83	present? (C20 only)
						C60	1397	0.28	-1375.84	-4872.12	0.01	-1383.12	-4900.74
					Present	C20	1557	0.99	-1596.02	-5886.16	0.71	-1603.4	-5915.84
						C60	1557	0.21	-1601.77	-5930.43	0	-1609.15	-5959.93
A1/V1	B	ncA1/V1	LUCA	AB	Absent	C20	1398	1	-1348.94	-4859.05	0.05	-1356.18	-4888.22	present
						C60	1398	0.99	-1370.39	-4865.22	0	-1377.74	-4894.32
					Present	C20	1558	1	-1594.41	-5880.45	0	-1601.81	-5910
						C60	1558	0.99	-1596.65	-5923.63	0	-1604.05	-5953.13
A1/V1	B	ncA1/V1	LUCA	Grac	Absent	C20	1398	1	-1351.28	-4854.46	0.01	-1358.59	-4883.6	present
						C60	1398	0.99	-1372.9	-4863.84	0	-1380.26	-4892.97
					Present	C20	1558	0.98	-1601.53	-5890.26	0	-1609.06	-5920.01
						C60	1558	0.98	-1599.99	-5927.16	0	-1607.38	-5956.69
F1-alpha A1/V1B	Combination	ncF1 + ncA1/V1	LACA	AB	Absent	C60	1391	0.99	-2505.51	NA	0.93	-2493.53	NA	low support when euks are included
						C20	1392	1	-2483.46	NA	0.47	-2512.28	NA
					Present	C60	1553	0.04	-2984.69	NA	0.02	-2992.37	NA
						C20	1554	0.23	-2988.43	NA	0.13	-1480.97	NA
F1-alpha A1/V1B	Combination	ncF1 + ncA1/V1	LBCA	AB	Absent	C20	1397	1	-2484.94	NA	0.34	-2492.19	NA	present
						C60	1397	1	-2501.87	NA	0.89	-2509.16	NA
					Present	C20	1557	0.99	-2988.41	NA	0.98	-2995.61	NA
						C60	1557	0.76	-2984.63	NA	0.72	-2992.09	NA
F1-alpha A1/V1B	Combination	ncF1 + ncA1/V1	LUCA	AB	Absent	C20	1398	1	-2484.43	NA	0.08	-2491.68	NA	present
						C60	1398	1	-2503.57	NA	0.01	-2510.84	NA
					Present	C20	1558	0.79	-2985.32	NA	0	-2992.61	NA
						C60	1558	0	-2984.68	NA	0	-2992.11	NA
F1-alpha A1/V1B	Combination	ncF1 + ncA1/V1	LUCA	Grac	Absent	C20	1398	1	-2488.3	NA	0.06	-2495.48	NA	present?
						C60	1398	1	-2504.51	NA	0.17	-2511.79	NA
					Present	C20	1558	0.98	-2998.32	NA	0	-3005.74	NA
						C60	1558	0.01	-2988.54	NA	0	-2995.88	NA
F1 beta A1/V1A	Combination	cF1 + cA1/V1	LACA	AB	Absent	C60	1391	1	-2513.69	NA	1	-2516.68	NA	present
						C20	1392	1	-2505	NA	0.67	-2521.41	NA
					Present	C60	1553	0.98	-3050.43	NA	0.98	-3024.43	NA
						C20	1554	1	-3013.48	NA	0.88	-1606.62	NA
F1 beta A1/V1A	Combination	cF1 + cA1/V1	LBCA	AB	Absent	C20	1397	1	-2505.69	NA	0.33	-2512.96	NA	present
						C60	1397	1	-2516.24	NA	0.26	-2523.51	NA
					Present	C20	1557	1	-3014.82	NA	0.99	-3022.22	NA
						C60	1557	1	-3043.99	NA	0.21	-3051.34	NA
F1 beta A1/V1A	Combination	cF1 + cA1/V1	LUCA	AB	Absent	C20	1398	1	-2505.2	NA	0.14	-2512.47	NA	present
						C60	1398	1	-2512.79	NA	0.16	-2520.03	NA
					Present	C20	1558	1	-3010.7	NA	0.65	-3017.63	NA
						C60	1558	1	-3045.54	NA	0.01	-3052.86	NA
F1 beta A1/V1A	Combination	cF1 + cA1/V1	LUCA	Grac	Absent	C20	1398	1	-2507.34	NA	0.9	-2514.58	NA	present
						C60	1398	1	-2510.95	NA	0.7	-2518.46	NA
					Present	C20	1558	1	-3016.49	NA	0	-3023.82	NA
						C60	1558	1	-3044.67	NA	0.01	-3052.73	NA
all F1 all A1/V1	Combination	all	LACA	AB	Absent	C60	1391	0.99	-5128.5	NA	0.95	-5146.11	NA	present
						C20	1392	0.9	-5134.46	NA	0.91	-5137.85	NA
					Present	C60	1553	1	-6087.13	NA	0.46	-6056.86	NA
						C20	1554	1	-6045.46	NA	0.21	-6094.63	NA
all F1 all A1/V1	Combination	all	LBCA	AB	Absent	C20	1397	0.47	-5136.26	NA	0.29	-5143.51	NA	present?
						C60	1397	0.98	-5129.02	NA	0.78	-5136.34	NA
					Present	C20	1557	1	-6047.45	NA	0.99	-6054.95	NA
						C60	1557	1	-6082.75	NA	1	-6090.1	NA
all F1 all A1/V1	Combination	all	LUCA	AB	Absent	C20	1398	0.45	-5134.74	NA	0	-5141.95	NA	present?
						C60	1398	0.86	-5129.51	NA	0	-5136.82	NA
					Present	C20	1558	1	-6047.42	NA	0.03	-6053.92	NA
						C60	1558	1	-6084.53	NA	0.03	-6091.88	NA
all F1 all A1/V1	Combination	all	LUCA	Grac	Absent	C20	1398	0.42	-5140.21	NA	0	-5147.47	NA	present?
						C60	1398	0.81	-5128.49	NA	0	-5135.73	NA
					Present	C20	1558	1	-6060.27	NA	0.32	-6067.63	NA
						C60	1558	1	-6094.73	NA	0.01	-6102.14	NA
