## Supplementary Tables and Supplementary Data Files for "ATP synthase evolution on a cross-braced dated tree of life": Supplementary_Table_8.xlsx

### Sheet: README
Sheet	Description
ATPsynthase_ABE_phylogenies	Summary of ATP synthase single gene trees inferred in this study and used for reconciliations, dating, ancestral sequence reconstruction, and conserved protein motifs. Trees used in this study: F1-alpha and F1-beta and all trees containing A1/V1 homologs from Set2.

### Sheet: ATPsynthase_ABE_phylogenies
WorkingSet	Subunit	Abbreviation	Set (1 = N. equitans, 2 = No N. equitans)	Supplementary Figure	FileName	TaxaSet	Number_of_taxa	Type_ATPsynthase	Subunit	Function	Alignment	trimming	Model_selection	Best-fit model (BIC)	IQ-TREE	Rooting	No_of_tips	Euk_monophyletic	Euk_plastid	Support	Euk_mito	Support	Euk_Arc_Nuclear	Support	Basal_groups	Comment
ArcBacEuk	F1 alpha	ncF1		Supplementary Fig 4	ipr005294_F1_alpha_vs7b_noXx_300-675_cd99_linsi_B30-h055.faa.taxa.treefile	800 ArcBacEuk	800	F	alpha	non-catalytic	mafft-linsi	BMGE	MFP	LG+C60+R+F	IQ-TREE2 v2.1.2	midpoint	371	yes	sister to G. lithophora	48.2/64	sister to Rhodospirillales + others	82.4/59			bacteria	these trees will supplement the Set2 (ie. the taxa selection is the same b/t sets)
ArcBacEuk	F1 beta	cF1		Supplementary Fig 5	ipr005722_F1_beta_vs7b_noXx_300-675_cd99_linsi_B30-h055.faa.taxa.treefile	800 ArcBacEuk	800	F	beta	catalytic	mafft-linsi	BMGE	MFP	LG+C60	IQ-TREE2 v2.1.2	midpoint	391	yes	sister to most cyanobacteria	53.5/27	sister to Rhizobiales + others	29.9/44			bacteria	these trees will supplement the Set2 (ie. the taxa selection is the same b/t sets)
ArcBacEuk	A1/V1 A	cA1V1	Set2	Supplementary Fig 6	ipr022878_V1_alpha_vs7b_Set2_noXx_300-675_cd99_linsi_B30-h055.faa.taxa.treefile	800 ArcBacEuk	800	V	A	catalytic	mafft-linsi	BMGE	MFP	LG+C50+R+F	IQ-TREE2 v2.1.2	midpoint	368	yes					sister to Deinococcus-Thermus	50.6/66	bacteria
ArcBacEuk	A1/V1 B	ncA1V1	Set2	Supplementary Fig 7	ipr022879_V1_beta_vs7b_Set2_noXx_300-675_cd99_linsi_B30-h055.faa.taxa.treefile	800 ArcBacEuk	800	V	B	non-catalytic	mafft-linsi	BMGE	MFP	LG+C60+R+F	IQ-TREE2 v2.1.2	midpoint	390	yes					sister to Asgard + some TACK	95.8/95	bacteria
ArcBacEuk	F1 alpha + A1/V1 B	nc	Set2	Supplementary Fig 8	F1A_V1B_vs7b_Set2_noXx_300-675_cd99_linsi_B30-h055.faa.taxa.treefile	800 ArcBacEuk	800	F1A+V1B		non-catalytic	mafft-linsi	BMGE	MFP	LG+C60+R+F	IQ-TREE2 v2.1.2	root between homologs	761	yes (all groups)	sister to G. lithophora	54.4/69	sister to Rhizobiales + Rhodobacterales	86.4/49	sister to Asgard + some TACK	87.2/92	bacteria in both
ArcBacEuk	F1 beta + A1/V1 A	c	Set2	Supplementary Fig 9	F1B_V1A_vs7b_Set2_noXx_300-675_cd99_linsi_B30-h055.faa.taxa.treefile	800 ArcBacEuk	800	F1B+V1A		catalytic	mafft-linsi	BMGE	MFP	LG+C60+R+F	IQ-TREE2 v2.1.2	root between homologs	759	yes	sister to most cyanobacteria	86.1/37	sister to few MarineAlphas	74.4/64	sister to Thorarchaeota + Odinarchaeota	0/13	F1B: bacteria; V1A: archaea	Euks emerge from Asgard + TACK group
ArcBacEuk	all	all	Set2	Supplementary Fig 10	V1_F1_vs7b_Set2_noXx_300-675_cd99_linsi_B30-h055.faa.taxa.treefile	800 ArcBacEuk	800	all		all	mafft-linsi	BMGE	MFP	LG+C50+R+F	IQ-TREE2 v2.1.2	between catalytic/noncatalytic	1520	yes	F1A: sister to G lithophora (62.8/65); F1B: sister to Synechococcales then most cyanos		F1A: sister to Rhodospirillales (92.5/31); F1B: sister to Rhizobiales (21.7/49)		V1B: Heimdallarchaeota (91.4/56); V1A: sister to group of Deinococcus-Thermus, Synergistetes, TACK, Eurys	84.8/65	bacteria in all
