## Supplementary Tables and Supplementary Data Files for "ATP synthase evolution on a cross-braced dated tree of life": Supplementary_Table_9.xlsx

### Sheet: README
Sheet	Description
Edited1_calibrations	Fossil calibrations, taxa for node assignments, fossil age ranges, and probability mass for each calibration used for cross-bracing dating analysis of species phylogeny Edited1 (Supplementary Material, Supplementary Figure 12).
Edited2_calibrations	Fossil calibrations, taxa for node assignments, fossil age ranges, and probability mass for each calibration used for cross-bracing dating analysis of species phylogeny Edited2 (Supplementary Material, Supplementary Figure 13).
ATPsynthase_gt_calibrations	Fossil calibrations, taxa for node assignments, fossil age ranges, and probability mass for each calibration used for cross-bracing dating analysis of ATP synthase gene tree (Figure 3, Supplementary Material, Supplementary Figure 10).
Edited1_braces_list	List of braces used in cross-bracing dating analysis of species phylogeny Edited1 (Supplementary Figure 12). Information includes brace name, taxa for node assignments, and standard deviation. For analysis, braces are formatted as a json file (see Supplementary data Files).
Edited2_braces_list	List of braces used in cross-bracing dating analysis of species phylogeny Edited2 (Supplementary Figure 13). Information includes brace name, taxa for node assignments, and standard deviation. For analysis, braces are formatted as a json file (see Supplementary data Files).
ATPsynthase_gt_braces_list	List of braces used in cross-bracing dating analysis of ATP synthase gene tree (Figure 3, Supplementary Material, Supplementary Figure 10). Information includes brace name, taxa for node assignments, and standard deviation. For analysis, braces are formatted as a json file (see Supplementary data files).

### Sheet: Edited1_calibrations
Name	LeafA	LeafB	YoungAge	YoungProbabilityMass	OldAge	OldProbabilityMass
LUCA	Physarum_polycephalum|nuclear	GCA_000632985	3347	0.0001	4520	0.0001
TotalOxyphotobacteria	GCA_001904655	GCA_001784555	3225	0.0001	4520	0.0001
TotalEukarya_nuclear	Physarum_polycephalum|nuclear	GCA_001940645	1619.1	0.0001	4520	0.0001
CrownEukarya	Physarum_polycephalum|nuclear	Stentor_coeruleus|nuclear	1030	0.005	1879.6	0.005
CrownOxyphotobacteria	GCA_000484535	GCA_001870225	2013.6	0.005	3448	0.005
Metazoa	Amphimedon_queenslandica|nuclear	Homo_sapiens|nuclear	574	0.0001	609	0.005
Chromaticeae	GCA_000321415	GCA_000025485	1631	0.005	4520	0.0001
TotalRhodophyta	Chondrus_crispus|nuclear	Cyanophora_paradoxa|nuclear	1030	0.005	1879.6	0.0001
Lottia-Limulus	Limulus_polyphemus|nuclear	Lottia_gigantea|nuclear	532	0.0001	590.8	0.005
Nematostella-Homo	Homo_sapiens|nuclear	Nematostella_vectensis|nuclear	561.1	0.0001	590.8	0.005
Arabidopsis-Oryza (Mesangiospermae)	Arabidopsis_thaliana|nuclear	Oryza_sativa|nuclear	121.4	0.0001	247.3	0.0001
TotalEumycota	Saccharomyces_cerevisiae|nuclear	Fonticula_alba|nuclear	879	0.005	1879.6	0.0001

### Sheet: Edited2_calibrations
Name	LeafA	LeafB	YoungAge	YoungProbabilityMass	OldAge	OldProbabilityMass
LUCA	Physarum_polycephalum|nuclear	GCA_000632985	3347	0.0001	4520	0.0001
TotalOxyphotobacteria	GCA_001904655	GCA_001784555	3225	0.0001	4520	0.0001
TotalEukarya_nuclear	Physarum_polycephalum|nuclear	GCA_001940645	1619.1	0.0001	4520	0.0001
CrownEukarya	Physarum_polycephalum|nuclear	Stentor_coeruleus|nuclear	1030	0.005	1879.6	0.005
CrownOxyphotobacteria	GCA_000484535	GCA_001870225	2013.6	0.005	3448	0.005
Metazoa	Amphimedon_queenslandica|nuclear	Homo_sapiens|nuclear	574	0.0001	609	0.005
Chromaticeae	GCA_000321415	GCA_000025485	1631	0.005	4520	0.0001
TotalRhodophyta	Chondrus_crispus|nuclear	Cyanophora_paradoxa|nuclear	1030	0.005	1879.6	0.0001
Lottia-Limulus	Limulus_polyphemus|nuclear	Lottia_gigantea|nuclear	532	0.0001	590.8	0.005
Nematostella-Homo	Homo_sapiens|nuclear	Nematostella_vectensis|nuclear	561.1	0.0001	590.8	0.005
Arabidopsis-Oryza (Mesangiospermae)	Arabidopsis_thaliana|nuclear	Oryza_sativa|nuclear	121.4	0.0001	247.3	0.0001
TotalEumycota	Saccharomyces_cerevisiae|nuclear	Fonticula_alba|nuclear	879	0.005	1879.6	0.0001

### Sheet: ATPsynthase_gt_calibrations
Name	LeafA	LeafB	YoungAge	YoungProbabilityMass	OldAge	OldProbabilityMass
Root	F1_beta|Arabidopsis_thaliana-AthalPSgn044532_Arabidopsis-thaliana	F1_alpha|Arabidopsis_thaliana-AthalPSgc000007_Arabidopsis-thaliana-cl			4520	0.0001
LUCA	F1_beta|Arabidopsis_thaliana-AthalPSgn044532_Arabidopsis-thaliana	V1_alpha|GCA_000185385-GCA_000185385_27560	3347	0.005
TotalCyano	F1_alpha|GCA_001870225-GCA_001870225_09370	F1_alpha|GCA_000695095-GCA_000695095_08850	3225	0.005	4520	0.0001
TotalEukarya	V1_beta|GCA_002728275-GCA_002728275_09320	V1_beta|Saccharomyces_cerevisiae-GCF000146045_2_R64-NP_009685.3	1619.1	0.005	4520	0.0001
CrownEukarya	V1_beta|Oryza_sativa-OsatiPSgn002010_Oryza-sativa	V1_beta|Euglena_gracilis-EgracEEtn010140_Euglena-gracilis	1030	0.005	1879.6	0.005
CrownCyanobacteria	F1_alpha|GCA_001870225-GCA_001870225_09370	F1_alpha|GCA_000484535-GCA_000484535_22110	2013.6	0.005	3448	0.005
TotalEumycota	V1_beta|Saccharomyces_cerevisiae-GCF000146045_2_R64-NP_009685.3	V1_beta|Fonticula_alba-FalbaOYgn002472_Fonticula-alba	879	0.005	1879.6	0.005
Angiospermae	V1_alpha|Oryza_sativa-OsatiPSgn003824_Oryza-sativa	V1_alpha|Arabidopsis_thaliana-AthalPSgn000627_Arabidopsis-thaliana	121.4	0.005	312.38	0.005
Metazoa	F1_beta|Limulus_polyphemus-LpolyOMgn022672_Limulus-polyphemus	F1_beta|Amphimedon_queenslandica-AqueeOMgn006836_Amphimedon-queenslandica	574	0.005	609	0.005
TotalRhodophyta	V1_beta|Porphyra_umbilicalis-PumbiPRgn001038_Porphyra-umbilicalis	V1_beta|Cyanophora_paradoxa-CparaPGgn007558_Cyanophora-paradoxa	1030	0.005	1879.6	0.005

### Sheet: Edited1_braces_list
Brace	Node	NodeXLeafA	NodeXLeafB	NodeYLeafA	NodeYLeafB	NodeZLeafA	NodeZLeafB	braceDataStandardDeviation
1	LECA	Reticulomyxa_filosa|nuclear	Fabomonas_tropica|nuclear	Reticulomyxa_filosa|mito	Fabomonas_tropica|mito			0.0001
2	PorphyraChondrus	Porphyra_umbilicalis|nuclear	Chondrus_crispus|nuclear	Porphyra_umbilicalis|plastid	Chondrus_crispus|plastid			0.0001
3	LottiaLimulus	Lottia_gigantea|nuclear	Limulus_polyphemus|nuclear	Lottia_gigantea|mito	Limulus_polyphemus|mito			0.0001
4	NematostellaHomo	Nematostella_vectensis|nuclear	Homo_sapiens|nuclear	Nematostella_vectensis|mito	Homo_sapiens|mito			0.0001
5	ArabidopsisOryza	Arabidopsis_thaliana|nuclear	Oryza_sativa|nuclear	Arabidopsis_thaliana|mito	Oryza_sativa|mito	Arabidopsis_thaliana|plastid	Oryza_sativa|plastid	0.0001
6	Metazoa	Amphimedon_queenslandica|nuclear	Homo_sapiens|nuclear	Amphimedon_queenslandica|mito	Homo_sapiens|mito			0.0001
7	TotalRhodophyta	Chondrus_crispus|nuclear	Cyanophora_paradoxa|nuclear	Chondrus_crispus|mito	Cyanophora_paradoxa|mito			0.0001
8	TotalEumycota	Saccharomyces_cerevisiae|nuclear	Fonticula_alba|nuclear	Saccharomyces_cerevisiae|mito	Fonticula_alba|mito			0.0001

### Sheet: Edited2_braces_list
Brace	Node	NodeXLeafA	NodeXLeafB	NodeYLeafA	NodeYLeafB	NodeZLeafA	NodeZLeafB	braceDataStandardDeviation
1	LECA	Reticulomyxa_filosa|nuclear	Fabomonas_tropica|nuclear	Reticulomyxa_filosa|mito	Fabomonas_tropica|mito			0.0001
2	PorphyraChondrus	Porphyra_umbilicalis|nuclear	Chondrus_crispus|nuclear	Porphyra_umbilicalis|plastid	Chondrus_crispus|plastid			0.0001
3	LottiaLimulus	Lottia_gigantea|nuclear	Limulus_polyphemus|nuclear	Lottia_gigantea|mito	Limulus_polyphemus|mito			0.0001
4	NematostellaHomo	Nematostella_vectensis|nuclear	Homo_sapiens|nuclear	Nematostella_vectensis|mito	Homo_sapiens|mito			0.0001
5	ArabidopsisOryza	Arabidopsis_thaliana|nuclear	Oryza_sativa|nuclear	Arabidopsis_thaliana|mito	Oryza_sativa|mito	Arabidopsis_thaliana|plastid	Oryza_sativa|plastid	0.0001
6	Metazoa	Amphimedon_queenslandica|nuclear	Homo_sapiens|nuclear	Amphimedon_queenslandica|mito	Homo_sapiens|mito			0.0001
7	TotalRhodophyta	Chondrus_crispus|nuclear	Cyanophora_paradoxa|nuclear	Chondrus_crispus|mito	Cyanophora_paradoxa|mito			0.0001
8	TotalEumycota	Saccharomyces_cerevisiae|nuclear	Fonticula_alba|nuclear	Saccharomyces_cerevisiae|mito	Fonticula_alba|mito			0.0001

### Sheet: ATPsynthase_gt_braces_list
Brace	Node	NodeXLeafA	NodeXLeafB	NodeYLeafA	NodeYLeafB	NodeZLeafA	NodeZLeafB	NodeZZLeafA	NodeZZLeafB	braceDataStandardDeviation
1	LPCA	F1_beta|Oryza_sativa-OsatiPSgn021646_Oryza-sativa	F1_beta|Ectocarpus_siliculosus-EsiliSmgc000125_Ectocarpus-siliculosus-cl	F1_alpha|Phaeodactylum_tricornutum-PtricSmgc000069_Phaeodactylum-tricornutum-cl	F1_alpha|Cyanophora_paradoxa-CparaPGgc000084_Cyanophora-paradoxa-cl					0.0001
2	LECA	V1_beta|Oryza_sativa-OsatiPSgn002010_Oryza-sativa	V1_beta|Euglena_gracilis-EgracEEtn010140_Euglena-gracilis	F1_alpha|Fragilariopsis_cylindrus-FcyliSmgn006580_Fragilariopsis-cylindrus	F1_alpha|Rigifila_ramosa-RramoCRtn001322_Rigifila-ramosa	F1_beta|Arabidopsis_thaliana-AthalPSgn043623_Arabidopsis-thaliana	F1_beta|Chrysochromulina_sp-ChrspHpgn006048_Chrysochromulina-sp	V1_alpha|Physcomitrella_patens-PpatePSgn002169_Physcomitrella-patens	V1_alpha|Trimastix_marina-TmariEPtn000878_Trimastix-marina	0.0001
