## Supplementary Tables and Supplementary Data Files for "ATP synthase evolution on a cross-braced dated tree of life": Supplementary_Table_10.xlsx

### Sheet: README
Sheet	Description
TimeTree_summaries	Age ranges given in 95% Highest Posterior Densities (HPDs) for nodes corresponding to key evolutionary transitions in the species trees (Edited1 and Edited2) and the ATP synthase gene tree.

### Sheet: TimeTree_summaries
	BRACES SPARSE		NO BRACES SPARSE		BRACES PRIOR		NO BRACES PRIOR
Edited1 Species tree	Edited1 Species Tree (Supplementary Figures 12 and 14)		see Supplementary data files		see Supplementary data files		see Supplementary data files
	SpeciesTree_fiddled1_sparse_braces		SpeciesTree_fiddled1_sparse_Nobraces		SpeciesTree_fiddled1_prior_braces		SpeciesTree_fiddled1_prior_Nobraces
95% HPD	atps-stf1-sparse-braces.timetree.tree.taxa.combined	age range	atps-stf1-sparse-nobrcs.timetree.tree.taxa.combined	age range	atps-stf1-prior-braces.timetree.tree.taxa.combined	age range	atps-stf1-prior-nobrcs.timetree.tree.taxa.combined	age range
LUCA	4317.2937,4518.684	4.32-4.52	4403.1099,4519.5285	4.40-4.52	4152.4825,4516.9874	4.15-4.52	4106.2555,4516.9928	4.11-4.52
LBCA	4030.247,4486.8632	4.03-4.49	4274.6037,4508.2456	4.27-4.51	4026.2573,4499.5539	4.03-4.50	4011.9569,4499.4017	4.01-4.50
LACA	3351.9958,3951.5839	3.35-3.95	3582.2062,4065.9797	3.58-4.07	3773.5412,4494.2363	3.77-4.49	3805.6315,4496.192	3.81-4.50
LECA - nuclear (Asgard)	1844.1027,1930.2888	1.84-1.93	1553.4147,1872.4921	1.53-1.87	1702.8094,1913.0606	1.70-1.91	1666.4055,1911.7118	1.67-1.91
Asgard + Eukaryotes	2434.9132,2989.5985	2.43-2.99	2614.73,3184.2004	2.61-3.18	1895.8932,3404.4318	1.90-3.40	1896.0338,3488.352	1.90-3.59
LECA - mito (Alphas)	1844.5938,1930.4968	1.84-1.93	2830.3573,3244.5853	2.83-3.24	1702.5574,1913.299	1.70-1.91	1668.7702,2699.9108	1.67-2.70
Rickettsiales (crown Alphas) + Eukaryotes	2041.701,2410.1867	2.04-2.41	2992.1737,3402.0311	2.99-3.40	1797.1645,2486.1273	1.80-2.49	1805.7896,2850.3449	1.81-2.85
Alphaproteobacteria (all Alphas, excluding magnetococcales) + Eukaryotes	2219.066,2650.883	2.22-2.65	3091.8696,3496.512	3.09-3.50	1920.1818,2798.6764	1.92-2.79	2002.5762,3037.0853	2.00-3.04
LPCA - plastid (Cyanos)	1632.854,2058.8719	1.63-2.06	1858.7065,2434.7112	1.86-2.43	1162.5574,2009.1788	1.16-2.01	1253.21,2426.6967	1.25-2.42
Cyanobacteria (crown) + Eukaryotes	1747.1448,2255.6752	1.75-2.26	1970.1254,2585.2222	1.97-2.59	1557.8253,2930.7308	1.56-2.93	1622.4289,3011.0314	1.62-3.01
Oxyphotobacteria + Eukaryotes	2045.2939,2772.5645	2.05-2.77	2256.7856,2911.9944	2.26-2.91	2036.5685,3263.1454	2.04-3.26	2057.4547,3271.0393	2.06-3.27
Edited2 Species tree	Edited2 Species Tree (Figure 5a, Figure 5c, Supplementary Figure 13 and 16)		see Supplementary data files		see Supplementary data files		see Supplementary data files
	SpeciesTree_fiddled2_sparse_braces		SpeciesTree_fiddled2_sparse_Nobraces		SpeciesTree_fiddled2_prior_braces		SpeciesTree_fiddled2_prior_NObraces
	sparse, braces		sparse, no braces		prior, braces		prior, no braces
95% HPD	atps-stf2-sparse-braces.timetree.tree.taxa.combined	age range	atps-stf2-sparse-nobrcs.timetree.tree.taxa.combined	age range	atps-stf2-prior-braces.timetree.tree.taxa.combined	age range	atps-stf2-prior-nobrcs.timetree.tree.taxa.combined	age range
LUCA	4324.4999,4519.0102	4.32-4.52	4405.9944,4519.6489	4.41-4.52	4156.568,4517.2654	4.16-4.52	4135.9205,4517.3544	4.14-4.52
LBCA	4054.141,4487.77	4.05-4.49	4273.4154,4508.4122	4.27-4.51	4022.3358,4499.9233	4.02-4.50	4022.0462,4501.6365	4.02-4.50
LACA	3366.3249,3945.7963	3.37-3.95	3596.7882,4068.6248	3.60-4.07	3776.0845,4496.5073	3.78-4.50	3835.6985,4496.3998	3.84-4.50
LECA - nuclear (Asgard)	1843.8711,1930.592	1.84-1.93	1541.4115,1858.9775	1.54-1.86	1702.9241,1912.4735	1.70-1.91	1638.4495,1909.1323	1.64-1.91
Hodarchaea + Eukaryotes	2192.9342,2674.3075	2.19-2.67	2200.8546,2807.3169	2.20-2.81	1799.7627,2702.7694	1.80-2.70	1751.5106,2709.8005	1.75-2.71
Asgard + Eukaryotes	2498.9365,3002.9818	2.50-3.00	2636.1401,3186.3689	2.64-3.19	2131.991,3564.9384	2.13-3.56	2162.6476,3649.3037	2.16-3.65
LECA - mito (Alphas)	1844.1831,1930.6414	1.84-1.93	2895.5498,3308.8842	2.90-3.31	1702.7693,1912.6228	1.70-2.72	1839.5898,2917.3396	1.84-2.92
Alphaproteobacteria (crown, excluding Magnetococcales) + Eukaryotes	2117.8819,2582.9097	2.12-2.58	3087.4764,3489.3061	3.09-3.49	1839.1091,2724.976	1.84-2.72	2016.0436,3101.3404	2.02-3.10
LPCA - plastid (Cyanos)	1614.8285,1905.9321	1.61-1.91	1860.2477,2438.013	1.86-2.44	1171.075,1870.7085	1.17-1.87	1296.759,2498.4707	1.30-2.50
Cyanobacteria (crown) + Eukaryotes	1731.5172,2143.5812	1.73-2.14	1980.2301,2573.84	1.98-2.57	1545.7536,2897.2372	1.55-2.90	1661.0874,3035.4075	1.66-3.04
Oxyphotobacteria	2030.6684,2737.5351	2.03-2.74	2259.0634,2899.8918	2.26-2.90	2035.74,3254.5245	2.04-3.25	2072.6964,3288.0383	2.07-3.29
ATP synthase gene tree	ATP synthase gene tree SOM		see Supplementary data files		see Supplementary data files		see Supplementary data files
	ATPs_genetree_sparse_braces		ATPs_genetree_sparse_Nobraces		ATPs_genetree_prior_braces		ATPs_genetree_prior_Nobraces
	sparse, braces		sparse, no braces		prior, braces		prior braces
95% HPD	atps-gt-sparse-braces.timetree.tree.taxa.combined	age range	atps-gt-sparse-nobrcs.timetree.tree.taxa.combined	age range	atps-gt-prior-braces.timetree.tree.taxa.combined	age range	atps-gt-prior-nobrcs.timetree.tree.taxa.combined
Pre nc/c node	4457.0528,4520.0496	4.46-4.52	4456.0544,4520	4.46-4.52	4296.7854,4518.7488	4.30-4.52	4264.4164,4518.125	4.26-4.52
Non-catalytic (F1a/A1V1B)	4417.9305,4517.3705	4.42-4.52	4416.8456,4517.4173	4.42-4.52	4198.7563,4508.7187	4.20-4.76	4180.5052,4507.4318	4.18-4.51
Catalytic (F1b/A1V1A)	4384.2298,4516.933	4.38-4.52	4382.6639,4516.9895	4.38-4.52	4115.9187,4509.2814	4.11-4.51	4073.9689,4507.471	4.07-4.51
ncF (F1a)	3748.5681,4151.9859	3.75-4.15	3739.4438,4141.879	3.74-4.14	4012.7415,4476.4185	4.01-4.48	3994.4138,4472.798	3.99-4.47
cF (F1b)	3342.3881,4021.9399	3.34-4.02	3285.1015,4018.1254	3.29-4.12	3710.4692,4457.375	3.71-4.46	3589.0812,4449.8733	3.59-4.50
cAV (A1V1A)	3543.5592,4124.4375	3.54-4.12	3502.1681,4104.3512	3.50-4.10	3588.0547,4451.2271	3.59-4.45	3547.0474,4451.9086	3.55-4.45
ncAV (A1V1B)	3693.0307,4445.217	3.69-4.45	3672.6641,4439.8218	3.67-4.44	3598.3691,4454.6741	3.59-4.45	3593.8868,4452.0403	3.59-4.45
AV-B/ncAV Eukaryotes + Heimdallarchaeota	1844.6327,2764.357	1.84-2.76	2048.3699,2871.1884	2.05-2.87	1684.5458,2805.887	1.68-2.81	1732.3508,2811.6451	1.73-2.81
AV-A/cAV Eukaryotes + unresolved group	2356.6083,2975.5906	2.36-2.98	2382.5282,2981.458	2.38-2.98	1715.9421,2773.8122	1.72-2.77	1811.128,3021.6968	1.81-3.02
F1-alpha/ncF Eukaryotes + Cyanobacteria (crown)	843.8518,1216.1575	0.84-1.22	844.7918,1313.4745	.84-1.31	1002.1859,1868.4333	1.00-1.87	860.5079,2014.5562	.86-2.01
F1-alpha/ncF Eukaryotes + Oxyphotobacteria	1993.0424,2585.8176	1.99-2.59	1995.1426,2560.1479	1.99-2.56	2073.034,3239.2201	2.07-3.24	2079.0943,3240.1905	2.08-3.24
F1-alpha/ncF Eukaryotes + Alphaproteobacteria (crown)	1290.4618,1607.3051	1.29-1.61	1096.6317,1510.4902	1.10-1.51	1634.4059,2219.7794	1.63-2.22	1291.6998,2316.7795	1.29-2.32
F1-alpha/ncF Eukaryotes + all Alphaproteobacteria (excluding Magnetococcales)	1446.5951,1911.9516	1.45-1.91	1288.0338,1796.765	1.29-1.80	1866.9578,2785.8653	1.87-2.79	1588.2067,2772.0501	1.59-2.77
F1-beta/cF Eukaryotes + Cyanobacteria (crown)	844.4267,1205.6157	0.84-1.21	759.9047,1135.1505	.76-1.14	1006.8408,1745.8012	1.01-1.75	872.6502,1653.2752	.87-1.65
F1-beta/cF Eukaryotes + Oxyphotobacteria	1069.9782,1565.4427	1.07-1.56	996.2394,1506.8145	.99-1.51	1192.8091,2066.5641	1.19--2.07	1096.6967,1959.311	1.10-1.99
F1-beta/cF Eukaryotes + Alphaproteobacteria (crown)	1249.5703,1494.3583	1.25-1.49	897.2933,1219.4855	.89-1.22	1611.7712,2028.1221	1.61-2.03	1133.5046,1866.1204	1.13-1.87
F1-beta/cF Eukaryotes + all Alphaproteobacteria (excluding Magnetococcales)	1489.8405,1869.1754	1.49-1.87	1214.7248,1658.7498	1.21-1.66	2007.0364,2750.7694	2.01-2.75	1667.4476,2572.9301	1.67-2.57
