## Supplementary Tables and Supplementary Data Files for "ATP synthase evolution on a cross-braced dated tree of life": Supplementary_Table_12.xlsx

### Sheet: README
Sheet	Description
27eLife_markers_checksheet	Manual single gene tree inspection notes for 27 single-copy marker genes (Moody et al., 2022) used to infer the concatenated species phylogeny (Figure 1, Supplementary Figure 18).
Euks_65perc_cutoff	Marker gene distribution in counts and total percentage per genome for 100 Eukaryotes. Taxa that fell below a 65% presence cutoff were removed from the analysis.

### Sheet: 27eLife_markers_checksheet
						v1 check					v2_highlight_only_arc_nuclear_paralog				v3_sgt_inspection
COG	Category	Description	COG_symbol	Pathways	PDB_entry	ArcBac monophyly?	Euk monophyletic?	keep	remove (green)	paralogs (pink)	Tara - check primary Euk paralog	comment	Anja, round 2	Questions	v3_sgt_check_TAM	comment	Anja, round 3
COG0016	J	Phenylalanyl-tRNA_synthetase_alpha_subunit	PheS	Aminoacyl-tRNA_synthetases	3L4G	no	no		HGTs	bacterial paralog (cyanobacteria)			good (maybe remove: Archaea_TACK_Crenarchaeota_none_none_none_none_Crenarchaeota_archaeon_SCGC_AAA471-O08_GCA_000398765_77.6_compl_0.74_heterog_ Archaea_TACK_Crenarchaeota_none_none_none_none_Crenarchaeota_archaeon_SCGC_AAA471-L13_GCA_000402095_65.07_compl_0_heterog_)	in all trees, you marked a number of eukarytic sequences inside of the eukaryotic clusters to be removed. What is the reason for their removel or how did you choose which ones to remove?	Euk sister to Huber+Nanohalo (3 taxa), N. equitans LBA, and some Candidatus bacteria on long branch	remove LBAs + Huberarchaeota	remove: Archaea_DP ANN_Nanoarchaeota_none_Nanoarchaeales_Nanoarchaeaceae_Nanoarchaeum_Nanoarchaeum_equitans_GCA_000008085_v5
COG0049	J	Ribosomal_protein_S7	RpsG	Ribosome_30S_subunit	4V4H	yes	no	keep Euk in Arc	HGTs	bacterial paralog (cyanobacteria)			good		ABE monophyletic, Euks sister to 2 Heimdallarchaeota,	ok	none to remove
COG0051	J	Ribosomal_protein_S10	RpsJ	Ribosome_30S_subunit	4V4H	yes	no	keep Euk in Arc	HGTs	bacterial paralog (cyanobacteria)			good		ABE monophyletic but Euk sister to all Arc	ok	none to remove	I would keep the Nanos and Nanohalos, this looks like LBA which should be fine in the concat
COG0052	J	Ribosomal_protein_S2	RpsB	Ribosome_30S_subunit	4V4H	yes	no	keep Euk in Arc	HGTs: remove Euk in Bac				good		ABE monophyletic, Huberarchaeota on a long branch	remove Huberarchaeota	none to remove
COG0064	J	Asp-tRNAAsn/Glu-tRNAGln_amidotransferase_B_subunit	GatB	Aminoacyl-tRNA_synthetases	3H0M	yes	no		HGTs	bacterial paralogs (alphas and cyanos)	no arc paralog	consider dropping: no archaeal paralog	drop		drop	drop
COG0081	J	Ribosomal_protein_L1	RplA	Ribosome_50S_subunit	3J65	yes	no		HGTs & LBA	bacterial paralogs (alphas and cyanos)			good		ABE monophyletic but Euk sister to all Arc, Hubers on long branch	remove Huberarchaeota	none to remove
COG0085	K	DNA-directed_RNA_polymerase,_beta_subunit/140_kD_subunit	RpoB	RNA_polymerase	5UAJ	yes	no	keep Euk in Archaea	HGTs	bacterial paralog (cyanobacteria)	drop	drop	drop		drop	drop
COG0086	K	DNA-directed_RNA_polymerase,_beta'_subunit/160_kD_subunit	RpoC	RNA_polymerase	1NT9	yes	no	keep Euk in Archaea	HGTs	bacterial paralog (cyanobacteria)	drop	drop	drop		drop	drop
COG0087	J	Ribosomal_protein_L3	RplC	Ribosome_50S_subunit	1VS6	yes	no	few Euk in Archaea	HGTs	bacterial paralogs (alphas and cyanos)			remove: Bacteria_Fibrobacteres-Chitinivibrionia-Chitinivibrionales-Chitinivibrionaceae-Chitinivibrio-Chitinivibrio_alkaliphilus-GCA_000474745		ABE monophyletic	ok	remove: Archaea_DP ANN_Micrarchaeota_none_none_none_Candidatus_Micrarchaeum_Candidatus_Micrarchaeum_sp__AZ1_GCA_001896515_v5
COG0090	J	Ribosomal_protein_L2	RplB	Ribosome_50S_subunit	1VS6	yes	no	keep Euk in Archaea	HGTs	bacterial paralog (cyanobacteria)			good		ABE monophyletic	ok	none to remove
COG0091	J	Ribosomal_protein_L22	RplV	Ribosome_50S_subunit	1VS6	yes	no	keep Euk in Archaea	HGTs	bacterial paralogs (alphas and cyanos)			good		ABE monophyletic	ok	remove: Bacteria_Firmicutes-Clostridia-Clostridiales-Peptostreptococcaceae-Terrisporobacter-Terrisporobacter_glycolicus-GCA_000439105
COG0092	J	Ribosomal_protein_S3	RpsC	Ribosome_30S_subunit	1VS6	yes	no	keep Euk in Archaea	HGTs	bacterial paralog (cyanobacteria)			good		ABE monophyletic	ok	remove: Archaea_Archaea_none_none_none_none_none_archaeon_UBA168_GCA_002507085_88.4_compl_0_heterog_
COG0093	J	Ribosomal_protein_L14	RplN	Ribosome_50S_subunit	4V4H	yes	no	keep Euk in Archaea	HGTs & LBA	bacterial paralog (cyanobacteria)			good		ABE monophyletic	ok	none to remove
COG0094	J	Ribosomal_protein_L5	RplE	Ribosome_50S_subunit	1VS6	yes	no	keep Euk in Archaea	HGTs	bacterial paralog (cyanobacteria)			good		ABE monophyletic, Hubers on longish branch	maybe remove Hubers and long branches basal in Arc	remove: Archaea_Euryarchaeota_Euryarchaeota_Methanonatronarchaeia_Methanonatronarchaeales_Methanonatronarchaeaceae_Methanonatronarchaeum_Methanonatronarchaeum_thermophilum_GCA_002153915_v5;Archaea_Euryarchaeota_Euryarchaeota_Methanonatronarchaeia_Methanonatronarchaeales_Methanonatronarchaeaceae_Candidatus_Methanohalarchaeum_Candidatus_Methanohalarchaeum_thermophilum_GCA_001914405_v5
COG0096	J	Ribosomal_protein_S8	RpsH	Ribosome_30S_subunit	4V4H	yes	no	keep Euk in Archaea	HGTs	bacterial paralog (cyanobacteria)			good		ABE monophyletic	ok	remove: Archaea_Euryarchaeota_Euryarchaeota_Hadesarchaea_none_none_none_Hadesarchaea_archaeon_GCA_004347835_83.26_compl_0_heterog_
COG0098	J	Ribosomal_protein_S5	RpsE	Ribosome_30S_subunit	4V4H	yes	no	keep Euk in Archaea	HGTs	bacterial paralogs (alphas and cyanos)			good		ABE monophyletic	ok	none to remove
COG0099	J	Ribosomal_protein_S13	RpsM	Ribosome_30S_subunit	4V4H	yes	yes		few HGTs in Bac				good		ABE monophyletic	ok	none to remove
COG0100	J	Ribosomal_protein_S11	RpsK	Ribosome_30S_subunit	4V4H	yes	no	keep Euk in Archaea	few HGTs @ alphas	bacterial paralog (cyanobacteria)			good	what is the red group within the euks?	ABE monophyletic	ok	none to remove
COG0103	J	Ribosomal_protein_S9	RpsI	Ribosome_30S_subunit	4V4H	yes	no	check	check	most Euk sequences are @ alphas, very few are in archaea			good		ABE monophyletic	maybe remove Hubers	none to remove
COG0201	U	Preprotein_translocase_subunit_SecY	SecY	-	1RH5	yes	no	keep Euk in Archaea	HGTs	bacterial paralog (cyanobacteria)			good		ABE monophyletic	ok	none to remove
COG0202	K	DNA-directed_RNA_polymerase,_alpha_subunit/40_kD_subunit	RpoA	RNA_polymerase	4KN7	yes	no	Keep Euk in Archaea	HGTs & LBA	bacterial paralog (cyanobacteria)	drop	drop	drop		drop
COG0480	J	Translation_elongation_factor_EF-G,_a_GTPase	FusA	Translation_factors	1DAR	yes	no	check	check	most Euk sequences are @ alphas and cyanos, only very few are at the Heimdalls	check	used K03234 to collect the correct paralog, there are two clusters. I exclude the smaller cluster and only searched for duplicates in the larger cluster.	drop, looks concerning as it is difficult to choose correct Euk and Bac homologs, is this the homolog of the archaeal EF2? then it should definitely be removed.		drop
COG0532	J	Translation_initiation_factor_IF-2,_a_GTPase	InfB	Translation_factors	5ME0	yes	no	check	HGTs & LBA	most Euk sequences are @ cyanos and basal, only very few are at the Heimdalls	K03243 = correct paralog corresponding to COG0532		good		ABE monophyletic	remove: Eukaryota_Thalassiosira_oceanica-ToceaSmgn031521_Thalassiosira-oceanica	remove: Eukaryota_Thalassiosira_oceanica-T oceaSmgn031521_Thalassiosira-oceanica
COG0533	J	tRNA_A37_threonylcarbamoyltransferase_TsaD	TsaD	tRNA_modification	3ENO	yes	no	Keep Euk in Archaea	HGTs	most Euk sequences are basal in Bac			good		ABE monophyletic	ok	none to remove
COG0541	U	Signal_recognition_particle_GTPase	Ffh	-	2V3C	yes	no	Keep Euk in Archaea	HGTs	bacterial paralog(s) (cyanobacteria)			good		ABE monophyletic	ok	none to remove
COG0552	U	Signal_recognition_particle_GTPase_FtsY	FtsY	-	4AK9	yes	no	Keep Euk in Archaea	HGTs & LBA	bacterial paralog sister to Chlamydiae, Actinobacteria, Verrucomicrobia, etc.			good		ABE monophyletic	ok	none to remove
COG5257	J	Translation_initiation_factor_2,_gamma_subunit_(eIF-2gamma;_GTPase)	GCD11	Translation_factors	1KJZ	N/A (no bacteria)	yes	check	check		no bacteria	consider dropping	drop, no bacteria		drop

### Sheet: Euks_65perc_cutoff
Taxa	Domain	COG0016	COG0049	COG0051	COG0052	COG0081	COG0087	COG0090	COG0091	COG0092	COG0093	COG0094	COG0096	COG0098	COG0099	COG0100	COG0103	COG0201	COG0532	COG0533	COG0541	COG0552	Total markers	65% cutoff	50% cutoff
Choanocystis_sp	Eukaryota	0	0	0	0	0	0	0	0	0	0	0	0	0	0	0	0	0	0	0	0	1	1	4.7619	4.7619
Nannochloropsis_gaditana	Eukaryota	1	0	0	0	0	0	0	0	1	0	0	0	1	0	0	0	0	0	0	0	1	4	19.0476	19.0476
Noctiluca_scintillans	Eukaryota	1	0	0	0	0	0	0	0	0	0	0	0	0	0	0	0	0	1	0	1	1	4	19.0476	19.0476
Togula_jolla	Eukaryota	1	0	0	0	0	0	0	0	0	0	0	0	0	0	0	0	0	1	0	1	1	4	19.0476	19.0476
Ancyromonas_sigmoides	Eukaryota	1	1	0	0	0	1	0	1	0	0	0	0	0	0	0	0	0	1	0	1	1	7	33.3333	33.3333
Gefionella_okellyi	Eukaryota	0	0	0	0	0	1	1	0	0	0	0	0	0	0	0	0	1	1	1	1	1	7	33.3333	33.3333
Nutomonas_longa	Eukaryota	1	0	1	0	0	0	0	1	0	0	0	0	0	0	0	0	0	1	1	1	1	7	33.3333	33.3333
Telonema_spP2	Eukaryota	0	1	0	1	0	0	0	1	1	0	0	1	0	0	0	1	0	0	1	0	1	8	38.0952	38.0952
Volvox_carteri	Eukaryota	1	0	1	1	0	0	0	0	0	0	1	0	0	1	0	0	0	1	0	1	1	8	38.0952	38.0952
Xenopus_tropicalis	Eukaryota	1	0	1	1	1	1	0	0	0	0	0	0	0	0	0	0	0	1	1	0	1	8	38.0952	38.0952
Aduncisulcus_paluster	Eukaryota	1	0	0	1	1	1	1	0	1	0	0	0	1	0	0	0	0	1	0	1	1	10	47.619	47.619
Dysnectes_brevis	Eukaryota	1	0	0	1	0	1	1	0	0	0	0	0	1	0	0	0	1	1	1	1	1	10	47.619	47.619
Chilomastix_cuspidata	Eukaryota	1	0	0	0	1	0	0	0	1	1	1	0	1	1	1	0	1	1	1	0	0	11	52.381	52.381
Telonema_spP1	Eukaryota	0	1	1	1	1	1	1	0	0	0	0	1	1	1	0	1	0	1	0	0	0	11	52.381	52.381
Stygiella_incarcerata	Eukaryota	1	0	0	1	1	1	1	0	1	0	0	0	1	0	0	0	1	1	1	1	1	12	57.1429	57.1429
Amastigomonas_sp	Eukaryota	1	0	0	1	0	1	0	1	0	1	1	0	1	1	0	1	1	1	1	1	0	13	61.9048	61.9048
Ancoracysta_twista	Eukaryota	0	1	0	1	1	1	1	1	1	0	1	1	0	0	1	1	0	0	1	1	0	13	61.9048	61.9048
Physarum_polycephalum	Eukaryota	1	1	1	1	0	1	0	0	1	0	1	1	0	0	1	1	1	0	1	0	1	13	61.9048	61.9048
Stylonychia_lemnae	Eukaryota	1	0	1	1	0	0	1	1	0	1	0	0	1	1	1	1	0	1	1	0	1	13	61.9048	61.9048
Thalassiosira_oceanica	Eukaryota	1	1	0	1	1	0	1	1	1	0	1	0	0	0	1	0	0	1	1	1	1	13	61.9048	61.9048
Amphidinium_carterae	Eukaryota	1	0	1	1	0	1	1	1	1	1	1	1	1	1	0	1	0	0	0	0	1	14	66.6667	66.6667
Cryptophyceae_sp	Eukaryota	1	1	1	1	1	1	1	1	1	1	1	1	0	0	1	1	0	0	0	0	0	14	66.6667	66.6667
Kipferlia_bialata	Eukaryota	0	1	1	1	1	1	1	1	1	1	1	1	1	1	0	1	0	0	0	0	0	14	66.6667	66.6667
Nitzschia_RCC80	Eukaryota	1	1	1	1	0	1	0	0	1	1	1	0	0	1	1	0	0	1	1	1	1	14	66.6667	66.6667
Spironema_multiciliatum	Eukaryota	1	1	1	0	1	0	1	1	1	0	1	0	1	0	0	1	1	1	1	1	0	14	66.6667	66.6667
Fistulifera_solaris	Eukaryota	1	0	1	1	1	1	1	1	1	0	1	0	1	0	0	1	0	1	1	1	1	15	71.4286	71.4286
Leptocylindrus_danicus	Eukaryota	1	0	0	0	1	1	1	1	1	1	0	1	1	1	1	0	0	1	1	1	1	15	71.4286	71.4286
Oryza_sativa	Eukaryota	1	1	1	0	0	1	1	1	1	0	0	1	1	1	1	1	0	0	1	1	1	15	71.4286	71.4286
Physcomitrella_patens	Eukaryota	1	1	1	1	1	1	1	1	0	0	0	0	0	0	1	1	1	1	1	1	1	15	71.4286	71.4286
Polarella_glacialis	Eukaryota	1	0	1	1	1	1	0	1	1	1	1	1	1	1	0	0	0	1	0	1	1	15	71.4286	71.4286
Thalassiosira_pseudonana	Eukaryota	1	0	1	1	1	1	0	1	1	1	0	1	1	0	0	0	1	1	1	1	1	15	71.4286	71.4286
Acanthocystis_sp	Eukaryota	1	1	1	1	1	1	0	1	0	1	0	1	0	1	1	1	0	1	1	1	1	16	76.1905	76.1905
Arabidopsis_thaliana	Eukaryota	1	1	1	1	1	0	1	1	1	1	1	0	1	0	0	1	1	1	1	0	1	16	76.1905	76.1905
Elphidium_margaritaceum	Eukaryota	1	0	1	0	1	1	1	1	0	1	1	1	1	1	1	0	0	1	1	1	1	16	76.1905	76.1905
Reticulomyxa_filosa	Eukaryota	1	0	0	1	1	1	1	1	1	0	0	1	1	1	1	1	0	1	1	1	1	16	76.1905	76.1905
Telonema_subtile	Eukaryota	1	1	0	1	1	1	1	1	0	1	1	0	1	1	1	1	0	1	0	1	1	16	76.1905	76.1905
Acanthamoeba_castellanii	Eukaryota	1	1	1	0	1	1	1	1	0	1	1	1	0	1	1	1	1	1	1	0	1	17	80.9524	80.9524
Chlamydomonas_reinhardtii	Eukaryota	1	1	1	1	1	1	1	1	1	0	0	1	1	1	1	1	1	1	0	0	1	17	80.9524	80.9524
Chrysochromulina_sp	Eukaryota	1	0	1	0	1	1	1	1	1	1	1	1	1	0	1	1	1	1	0	1	1	17	80.9524	80.9524
Cyanophora_paradoxa	Eukaryota	1	1	0	1	1	1	1	1	1	1	1	1	1	1	0	1	1	0	1	1	0	17	80.9524	80.9524
Emiliana_huxleyi	Eukaryota	1	1	1	1	1	1	1	0	1	1	1	1	0	1	1	0	1	1	0	1	1	17	80.9524	80.9524
Fragilariopsis_cylindrus	Eukaryota	1	1	1	1	1	1	1	1	1	0	0	1	1	0	1	1	0	1	1	1	1	17	80.9524	80.9524
Guillardia_theta	Eukaryota	1	0	1	1	1	1	1	1	1	1	1	0	1	0	1	1	1	0	1	1	1	17	80.9524	80.9524
Hemimastix_kukwesjijk	Eukaryota	1	1	1	1	1	1	1	1	1	1	1	1	1	0	1	1	1	0	0	0	1	17	80.9524	80.9524
Homo_sapiens	Eukaryota	1	1	1	0	0	1	1	1	1	1	1	1	1	1	0	0	1	1	1	1	1	17	80.9524	80.9524
Klebsormidium_nitens	Eukaryota	1	0	1	1	1	1	1	1	1	1	1	1	1	0	0	0	1	1	1	1	1	17	80.9524	80.9524
Odontella_aurita	Eukaryota	1	1	1	1	0	1	1	0	1	1	0	1	1	0	1	1	1	1	1	1	1	17	80.9524	80.9524
Protoceratium_reticulatum	Eukaryota	1	0	1	1	1	1	1	1	1	1	1	1	1	1	1	0	0	1	0	1	1	17	80.9524	80.9524
Selaginella_moellendorffii	Eukaryota	1	0	1	1	1	1	1	1	1	0	1	1	1	1	0	1	1	1	1	0	1	17	80.9524	80.9524
Trimastix_marina	Eukaryota	1	1	1	0	1	1	1	1	1	0	1	0	1	1	1	0	1	1	1	1	1	17	80.9524	80.9524
Ergobibamus_cyprinoides	Eukaryota	1	1	1	0	1	1	0	1	1	1	1	1	1	1	1	1	1	1	1	1	0	18	85.7143	85.7143
Nematostella_vectensis	Eukaryota	1	1	1	1	0	1	1	1	1	0	1	1	1	1	1	1	1	0	1	1	1	18	85.7143	85.7143
Oxytricha_trifallax	Eukaryota	1	1	1	1	1	1	1	1	1	0	1	1	1	0	1	1	1	1	1	1	0	18	85.7143	85.7143
Paramecium_tetraurelia	Eukaryota	1	1	1	1	1	1	1	1	1	1	1	1	1	1	1	1	0	0	1	0	1	18	85.7143	85.7143
Phaeodactylum_tricornutum	Eukaryota	1	1	1	1	1	1	1	1	1	0	1	0	1	1	1	0	1	1	1	1	1	18	85.7143	85.7143
Thraustotheca_clavata	Eukaryota	1	1	1	1	1	1	1	1	1	1	1	1	1	0	1	0	0	1	1	1	1	18	85.7143	85.7143
Amphimedon_queenslandica	Eukaryota	0	1	1	1	1	1	1	1	1	1	1	1	1	1	1	0	1	1	1	1	1	19	90.4762	90.4762
Bodo_saltans	Eukaryota	1	1	1	1	1	1	1	1	0	1	1	1	1	1	1	1	1	1	0	1	1	19	90.4762	90.4762
Bolidomonas_pacifica	Eukaryota	1	1	1	1	1	1	1	1	1	1	1	1	1	1	0	1	1	1	0	1	1	19	90.4762	90.4762
Diplonema_papillatum	Eukaryota	1	1	1	1	0	1	1	1	1	1	1	1	1	1	1	1	1	1	1	0	1	19	90.4762	90.4762
Euglena_gracilis	Eukaryota	1	1	1	1	1	1	1	1	1	1	1	1	1	0	1	1	1	1	0	1	1	19	90.4762	90.4762
Galdieria_sulphuraria	Eukaryota	1	1	1	0	1	1	1	1	1	1	0	1	1	1	1	1	1	1	1	1	1	19	90.4762	90.4762
Goniomonas_avonlea	Eukaryota	1	1	1	1	0	1	1	1	1	1	1	1	1	1	1	1	1	1	0	1	1	19	90.4762	90.4762
Limulus_polyphemus	Eukaryota	1	1	1	1	1	1	1	1	0	1	1	1	1	0	1	1	1	1	1	1	1	19	90.4762	90.4762
Lottia_gigantea	Eukaryota	1	1	1	1	1	1	1	1	1	1	1	1	1	1	1	0	0	1	1	1	1	19	90.4762	90.4762
Monoraphidium_neglectum	Eukaryota	1	1	1	1	1	1	1	1	1	1	1	1	1	1	1	1	0	0	1	1	1	19	90.4762	90.4762
Aureococcus_anophagefferens	Eukaryota	1	1	1	1	0	1	1	1	1	1	1	1	1	1	1	1	1	1	1	1	1	20	95.2381	95.2381
Bathycoccus_prasinos	Eukaryota	1	1	1	1	1	1	1	1	1	1	1	1	1	1	1	1	1	1	0	1	1	20	95.2381	95.2381
Bigelowiella_natans	Eukaryota	1	1	1	1	1	1	1	1	1	1	1	1	1	1	1	1	1	0	1	1	1	20	95.2381	95.2381
Carpediemonas_membranifera	Eukaryota	1	0	1	1	1	1	1	1	1	1	1	1	1	1	1	1	1	1	1	1	1	20	95.2381	95.2381
Chondrus_crispus	Eukaryota	1	1	1	1	1	1	1	1	1	1	1	0	1	1	1	1	1	1	1	1	1	20	95.2381	95.2381
Ectocarpus_siliculosus	Eukaryota	1	1	1	1	1	1	1	1	1	1	1	1	1	1	1	1	0	1	1	1	1	20	95.2381	95.2381
Fabomonas_tropica	Eukaryota	1	1	1	1	1	1	1	1	1	1	1	1	1	1	1	1	1	1	0	1	1	20	95.2381	95.2381
Fonticula_alba	Eukaryota	1	0	1	1	1	1	1	1	1	1	1	1	1	1	1	1	1	1	1	1	1	20	95.2381	95.2381
Mantamonas_plastica	Eukaryota	1	1	1	1	1	1	1	1	1	1	1	1	1	1	1	1	1	0	1	1	1	20	95.2381	95.2381
Monosiga_brevicollis	Eukaryota	1	1	1	1	1	1	1	1	1	1	1	1	0	1	1	1	1	1	1	1	1	20	95.2381	95.2381
Ostreococcus_tauri	Eukaryota	1	1	1	1	1	1	1	1	1	1	1	0	1	1	1	1	1	1	1	1	1	20	95.2381	95.2381
Porphyra_umbilicalis	Eukaryota	1	1	1	1	1	1	1	1	0	1	1	1	1	1	1	1	1	1	1	1	1	20	95.2381	95.2381
Raineriophrys_erinaceoides	Eukaryota	1	1	1	1	1	1	1	1	1	0	1	1	1	1	1	1	1	1	1	1	1	20	95.2381	95.2381
Salpingoeca_rosetta	Eukaryota	1	1	1	0	1	1	1	1	1	1	1	1	1	1	1	1	1	1	1	1	1	20	95.2381	95.2381
Schizosaccharomyces_pombe	Eukaryota	1	1	1	1	1	1	1	1	1	1	1	1	1	1	1	1	0	1	1	1	1	20	95.2381	95.2381
Tetrahymena_thermophila	Eukaryota	1	1	1	1	1	1	1	1	1	1	1	1	1	1	1	1	0	1	1	1	1	20	95.2381	95.2381
Tetraselmis_sp	Eukaryota	1	1	1	1	1	1	1	1	1	1	1	1	1	1	0	1	1	1	1	1	1	20	95.2381	95.2381
Thecamonas_trahens	Eukaryota	1	1	1	1	1	1	1	1	1	1	1	1	1	1	1	1	1	1	0	1	1	20	95.2381	95.2381
Trepomonas_sp	Eukaryota	1	1	1	1	1	1	1	0	1	1	1	1	1	1	1	1	1	1	1	1	1	20	95.2381	95.2381
Allomyces_macrogynus	Eukaryota	1	1	1	1	1	1	1	1	1	1	1	1	1	1	1	1	1	1	1	1	1	21	100	100
Auxenochlorella_protothecoides	Eukaryota	1	1	1	1	1	1	1	1	1	1	1	1	1	1	1	1	1	1	1	1	1	21	100	100
Cyanidioschyzon_merolae	Eukaryota	1	1	1	1	1	1	1	1	1	1	1	1	1	1	1	1	1	1	1	1	1	21	100	100
Dictyostelium_discoideum	Eukaryota	1	1	1	1	1	1	1	1	1	1	1	1	1	1	1	1	1	1	1	1	1	21	100	100
Diphylleia_rotans	Eukaryota	1	1	1	1	1	1	1	1	1	1	1	1	1	1	1	1	1	1	1	1	1	21	100	100
Entamoeba_dispar	Eukaryota	1	1	1	1	1	1	1	1	1	1	1	1	1	1	1	1	1	1	1	1	1	21	100	100
Lobosporangium_transversale	Eukaryota	1	1	1	1	1	1	1	1	1	1	1	1	1	1	1	1	1	1	1	1	1	21	100	100
Micromonas_pusilla	Eukaryota	1	1	1	1	1	1	1	1	1	1	1	1	1	1	1	1	1	1	1	1	1	21	100	100
Naegleria_gruberi	Eukaryota	1	1	1	1	1	1	1	1	1	1	1	1	1	1	1	1	1	1	1	1	1	21	100	100
Parvularia_atlantis	Eukaryota	1	1	1	1	1	1	1	1	1	1	1	1	1	1	1	1	1	1	1	1	1	21	100	100
Raphidiophrys_heterophryoidea	Eukaryota	1	1	1	1	1	1	1	1	1	1	1	1	1	1	1	1	1	1	1	1	1	21	100	100
Rigifila_ramosa	Eukaryota	1	1	1	1	1	1	1	1	1	1	1	1	1	1	1	1	1	1	1	1	1	21	100	100
Saccharomyces_cerevisiae	Eukaryota	1	1	1	1	1	1	1	1	1	1	1	1	1	1	1	1	1	1	1	1	1	21	100	100
Spizellomyces_punctatus	Eukaryota	1	1	1	1	1	1	1	1	1	1	1	1	1	1	1	1	1	1	1	1	1	21	100	100
Stentor_coeruleus	Eukaryota	1	1	1	1	1	1	1	1	1	1	1	1	1	1	1	1	1	1	1	1	1	21	100	100
