## Supplementary Tables and Supplementary Data Files for "ATP synthase evolution on a cross-braced dated tree of life": Supplementary_Table_14.xlsx

### Sheet: README
Sheet	Description
21elife_species_tree_summary	Summary of tree topologies, phylogenetic positions of key lineages, and boostrap supports for concatenated species tree inferred with 21 single-copy marker genes.

### Sheet: 21elife_species_tree_summary
TaxaSet	FileName	Huberarchaeota (y/n)	MarkerSet	Nr_taxa	Alignment	trimming	%_pruned	IQ-TREE2	model_selection	model	Rooting	Arc_monophyletic	Bac_monophyletic	Euk_monophyletic	Euk_sister	support	CPR_Chloro	placement	comments	Figures
ArcBacEuk	21eLife_ArcBacEuk_wHuber_vs1.faa.taxa.treefile	yes	21eLife markers	780	MAFFT-LINSi	BMGE	0	2.1.2	manual	LG+C60+R+F	between ArcBac	yes	yes	yes	Heimdallarchaeota	87.3/92	yes	basal	Altis are on a long branch outside of Eurys
ArcBacEuk	21eLife_ArcBacEuk_wHuber_vs1_C20.faa.taxa.treefile	yes	21eLife markers	780	MAFFT-LINSi	BMGE	0	2.1.2	manual	LG+C20+R+F	between ArcBac	yes	yes	yes	Heimdallarchaeota	77.9/79	yes	derived	Altis with micras/diaphers, but DPANN paraphyletic	Figure 1, Supplementary Figure 2
