## Supplementary Tables and Supplementary Data Files for "ATP synthase evolution on a cross-braced dated tree of life": Supplementary_Table_15.xlsx

### Sheet: README
Sheet	Description
AU_test_concat_phylogeny	Results of the AU (and other topology tests implemented in IQ-TREE2 v2.1.2) of the concatenated species tree inferred using the 21 single-copy marker genes (subset of the 27 single-copy marker genes from Moody et al., 2022). The AU test was used to test the statistical significance of the two inferred topologies LG+C60+R+F and LG+C20+R+F (see Methods).

### Sheet: AU_test_21eLife_phylogeny
Testing LG+C60+R+F & LG+C20+R+F topologies against the LG+C20+R+F model
Tree	Tree description	FileName	logL	deltaL	bp-RELL	p-KH	p-SH	c-ELW	p-AU
1	21eLife markers, LG+C20+R+F model		-2.20222e+06	0	0.899 +	0.898 +	1 +	0.899 +	0.893 +
2	21eLife markers, LG+C60+R+F model		-2.20238e+06	167.1	0.101 +	0.102 +	0.102 +	0.101 +	0.107 +
Testing LG+C60+R+F & LG+C20+R+F topologies against the LG+C60+R+F model
Tree	Tree description		logL	deltaL	bp-RELL	p-KH	p-SH	c-ELW	p-AU
1	21eLife markers, LG+C20+R+F model		-2.18934e+06	65.081	0.307 +	0.309 +	0.309 +	0.308 +	0.316 +
2	21eLife markers, LG+C60+R+F model		-2.18928e+06	0	0.693 +	0.691 +	1 +	0.692 +	0.684 +
deltaL	logL difference from the maximal logl in the set.
bp-RELL	bootstrap proportion using RELL method (Kishino et al. 1990).
p-KH	p-value of one sided Kishino-Hasegawa test (1989).
p-SH	p-value of Shimodaira-Hasegawa test (2000).
c-ELW	Expected Likelihood Weight (Strimmer & Rambaut 2002).
p-AU	p-value of approximately unbiased (AU) test (Shimodaira, 2002).
Plus signs denote the 95% confidence sets.
Minus signs denote significant exclusion.
All tests performed 10000 resamplings using the RELL method.
