## Supplementary Tables and Supplementary Data Files for "ATP synthase evolution on a cross-braced dated tree of life": Supplementary_Table_18.xlsx

### Sheet: README
Sheet	Description
AU_test_ribosomal_species_trees	Results of the AU (and other topology tests implemented in IQ-TREE2 v2.1.2) of the Maximum-likelihood species tree inferred using the 12 ribosomal marker genes. The AU test was used to test the statistical significance of the maximum-likelihood topology and the two constrained topologies used for dating (Edited1, Edited2, see Methods).

### Sheet: AU_test_ribosomal_species_trees
Testing the maximum-likelihood ribosomal species tree, Edited1 constrained topology, and Edited2 constrained topology against the original alignment.
Tree	Tree description	FileName	logL	deltaL	bp-RELL	p-KH	p-SH	c-ELW	p-AU
1	Maximum-likelihood phylogeny		-1.56632e+06	0	1 +	1 +	1 +	1 +	1 +
2	Edited1		-1.56699e+06	668.54	0 -	0 -	0 -	4.13e-122 -	1.65e-07 -
3	Edited2		-1.56703e+06	708.04	0 -	0 -	0 -	3.99e-120 -	9.54e-08 -
deltaL	logL difference from the maximal logl in the set.
bp-RELL	bootstrap proportion using RELL method (Kishino et al. 1990).
p-KH	p-value of one sided Kishino-Hasegawa test (1989).
p-SH	p-value of Shimodaira-Hasegawa test (2000).
c-ELW	Expected Likelihood Weight (Strimmer & Rambaut 2002).
p-AU	p-value of approximately unbiased (AU) test (Shimodaira, 2002).
Plus signs denote the 95% confidence sets.
Minus signs denote significant exclusion.
All tests performed 10000 resamplings using the RELL method.
